# Systematic mining and functional analysis of factors regulating wheat spike development for breeding selection

**DOI:** 10.1101/2022.11.11.516122

**Authors:** Xuelei Lin, Yongxin Xu, Dongzhi Wang, Yiman Yang, Xiaoyu Zhang, Xiaomin Bie, Zhongxu Chen, Yiliang Ding, Long Mao, Xueyong Zhang, Fei Lu, Xiansheng Zhang, Cristobal Uauy, Xiangdong Fu, Jun Xiao

**Author notes:** These authors contributed equally to this article (Xuelei Lin, Yongxin Xu, Dongzhi Wang). Correspondence: Jun Xiao.

## Abstract

The spike architecture of wheat plays a crucial role in determining grain number, making it a key trait to optimize in wheat breeding programs. In this study, through a multi-omic approach, we analyzed the transcriptome and epigenome profiles of the shoot apex at eight developmental stages, revealing coordinated changes in chromatin accessibility and H3K27me3 abundance during the flowering transition. We constructed a core transcriptional regulatory network (TRN) that drives wheat spike formation, and experimentally validated a multi-layer regulatory module involving TaSPL15, TaAGLG1, and TaFUL2. By integrating the TRN with genome-wide association analysis (GWAS), we identified 227 transcription factors (TFs), including 42 with known functions and 185 with unknown functions. Further investigation of 61 novel TFs using multiple homozygous mutant lines uncovered 36 TFs with altered spike architecture or flowering time, such as TaMYC2-A1, TaMYB30-A1, and TaWRKY37-A1. Of particular interest, TaMYB30-A1, downstream and repressed by WFZP, was found to regulate fertile spikelet number. Notably, during the domestication and breeding process in China, the excellent haplotype of *TaMYB30-A1* containing a C allele at the WFZP binding site was enriched, leading to improved agronomic traits. Our study presents novel and high-confidence regulators and offers an effective strategy for understanding the genetic basis of wheat spike development, with practical impact for wheat breeding applications.
