## Supplemental Table 2. Number of DEGs between samples for "Systematic mining and functional analysis of factors regulating wheat spike development for breeding selection"

### Sheet: Supplemental Table 2
Supplemental Table 2. Number of DEGs between samples.
Stages	SAM	W1.5	W2	W2.5	W3	W3.25	W3.5	W4
SAM	0	352	652	1151	1956	1424	1835	2851	Up-regulated in later stages
W1.5	313	0	64	483	1296	1629	1972	2482
W2	1050	331	0	279	2058	2185	2441	3468
W2.5	206	153	28	0	683	1034	1386	2121
W3	1986	1011	1074	1505	0	291	624	1816
W3.25	2170	1972	2018	2888	909	0	94	1996
W3.5	2894	2275	2310	3616	1508	52	0	1912
W4	4293	3175	3693	4931	3151	2341	2247	0
	Down-regulated in later stages
