## Supplemental Table 8. Identified key factors involved in spike development for "Systematic mining and functional analysis of factors regulating wheat spike development for breeding selection"

### Sheet: Supplemental Table 8
Supplemental Table 8. Identified key factors involved in spike development.
Gene ID	TF family	Have SNPs	In GWAS region	Category
TraesCS1A02G042700	MYB	Yes	Yes	Novel
TraesCS1A02G052000	WOX	Yes	Yes	Conserved
TraesCS1A02G069600	C3H	Yes	Yes	Novel
TraesCS1A02G070400	WRKY	Yes	Yes	Conserved
TraesCS1A02G072700	TALE	Yes	Yes	Conserved
TraesCS1A02G075800	B3	Yes	Yes	Novel
TraesCS1A02G083000	bHLH	Yes	No
TraesCS1A02G107700	MYB_related	Yes	Yes	Novel
TraesCS1A02G125800	MIKC_MADS	Yes	No
TraesCS1A02G176300	YABBY	Yes	No
TraesCS1A02G193200	bHLH	Yes	Yes	Novel
TraesCS1A02G199600	MIKC_MADS	Yes	Yes	Conserved
TraesCS1A02G202500	G2-like	Yes	Yes	Novel
TraesCS1A02G209400	GRAS	Yes	Yes	Novel
TraesCS1A02G218100	ERF	Yes	Yes	Novel
TraesCS1A02G231200	ERF	Yes	Yes	Novel
TraesCS1A02G264300	MIKC_MADS	Yes	No
TraesCS1A02G276600	bZIP	Yes	Yes	Novel
TraesCS1A02G276800	C2H2	Yes	Yes	Novel
TraesCS1A02G279500	LSD	Yes	Yes	Novel
TraesCS1A02G281300	bHLH	Yes	Yes	Novel
TraesCS1A02G301100	WRKY	No
TraesCS1A02G314300	ERF	Yes	Yes	Novel
TraesCS1A02G332600	TCP	Yes	No
TraesCS1A02G365900	MYB	Yes	Yes	Novel
TraesCS1A02G370400	ERF	Yes	Yes	Novel
TraesCS1A02G370600	ERF	Yes	Yes	Novel
TraesCS1A02G370700	ERF	Yes	Yes	Novel
TraesCS1A02G372300	RAV	Yes	Yes	Novel
TraesCS1A02G375600	HSF	Yes	Yes	Novel
TraesCS1A02G383300	C2H2	Yes	No
TraesCS1A02G399400	WOX	No
TraesCS1A02G410500	WRKY	Yes	Yes	Novel
TraesCS1A02G410600	WRKY	Yes	Yes	Novel
TraesCS1A02G410700	WRKY	Yes	Yes	Novel
TraesCS1B02G091500	bZIP	Yes	No
TraesCS1B02G193800	bZIP	Yes	No
TraesCS1B02G208000	bHLH	Yes	No
TraesCS1B02G214500	MIKC_MADS	Yes	No
TraesCS1B02G223400	GRAS	Yes	No
TraesCS1B02G231500	ERF	Yes	No
TraesCS1B02G235100	ERF	Yes	No
TraesCS1B02G275000	MIKC_MADS	No
TraesCS1B02G282300	ERF	Yes	Yes	Novel
TraesCS1B02G285800	bZIP	Yes	No
TraesCS1B02G285900	C2H2	Yes	No
TraesCS1B02G326500	ERF	Yes	No
TraesCS1B02G346300	TCP	Yes	No
TraesCS1B02G374900	WRKY	Yes	Yes	Novel
TraesCS1B02G389700	ERF	Yes	No
TraesCS1B02G389800	ERF	Yes	No
TraesCS1B02G389900	ERF	Yes	No
TraesCS1B02G396000	HSF	Yes	No
TraesCS1B02G439800	bZIP	Yes	No
TraesCS1B02G440300	WRKY	Yes	No
TraesCS1B02G440500	WRKY	Yes	No
TraesCS1D02G043300	MYB	Yes	No
TraesCS1D02G054000	WOX	Yes	No
TraesCS1D02G072900	WRKY	Yes	Yes	Conserved
TraesCS1D02G084400	MYB	Yes	No
TraesCS1D02G111400	MYB_related	Yes	No
TraesCS1D02G127700	MIKC_MADS	No
TraesCS1D02G196900	bHLH	Yes	No
TraesCS1D02G203300	MIKC_MADS	Yes	Yes	Conserved
TraesCS1D02G203400	MIKC_MADS	No
TraesCS1D02G212800	GRAS	Yes	No
TraesCS1D02G263800	NAC	No
TraesCS1D02G264500	MIKC_MADS	Yes	Yes	Researched
TraesCS1D02G272600	ERF	No
TraesCS1D02G276100	bZIP	Yes	No
TraesCS1D02G276200	C2H2	Yes	No
TraesCS1D02G280600	bHLH	Yes	No
TraesCS1D02G300700	WRKY	Yes	No
TraesCS1D02G314700	ERF	Yes	No
TraesCS1D02G314800	ERF	Yes	No
TraesCS1D02G335300	TCP	Yes	No
TraesCS1D02G371400	MYB	No
TraesCS1D02G371700	MYB	No
TraesCS1D02G376500	ERF	No
TraesCS1D02G376600	ERF	Yes	No
TraesCS1D02G376700	ERF	No
TraesCS1D02G376800	ERF	No
TraesCS1D02G378900	RAV	No
TraesCS1D02G410700	GeBP	Yes	Yes	Novel
TraesCS1D02G418000	WRKY	Yes	Yes	Novel
TraesCS1D02G418400	WRKY	Yes	Yes	Novel
TraesCS1D02G418500	WRKY	Yes	Yes	Novel
TraesCS1D02G453900	C3H	Yes	No
TraesCS2A02G099400	bZIP	No
TraesCS2A02G099900	EIL	Yes	Yes	Novel
TraesCS2A02G109800	ERF	Yes	Yes	Novel
TraesCS2A02G116100	G2-like	Yes	Yes	Novel
TraesCS2A02G157800	bHLH	Yes	Yes	Novel
TraesCS2A02G161500	WRKY	No
TraesCS2A02G173500	NF-YB	No
TraesCS2A02G174300	MIKC_MADS	No
TraesCS2A02G188500	HD-ZIP	Yes	Yes	Conserved
TraesCS2A02G189600	GRAS	Yes	No
TraesCS2A02G194500	LBD	Yes	No
TraesCS2A02G204500	HSF	Yes	No
TraesCS2A02G214400	GRAS	Yes	Yes	Novel
TraesCS2A02G232400	SBP	No
TraesCS2A02G261200	MIKC_MADS	No
TraesCS2A02G267600	AP2	Yes	Yes	Novel
TraesCS2A02G270200	WRKY	Yes	Yes	Novel
TraesCS2A02G283200	B3	Yes	Yes	Novel
TraesCS2A02G288000	ERF	Yes	Yes	Novel
TraesCS2A02G305400	ZF-HD	Yes	No
TraesCS2A02G312200	C2H2	Yes	Yes	Conserved
TraesCS2A02G330500	WRKY	Yes	No
TraesCS2A02G338300	NAC	Yes	No
TraesCS2A02G376000	TCP	Yes	No
TraesCS2A02G381900	MYB	Yes	No
TraesCS2A02G386200	YABBY	Yes	Yes	Conserved
TraesCS2A02G389200	Trihelix	Yes	Yes	Novel
TraesCS2A02G392100	WRKY	No
TraesCS2A02G401200	HD-ZIP	Yes	No
TraesCS2A02G401600	HSF	Yes	No
TraesCS2A02G402200	Dof	Yes	No
TraesCS2A02G413900	SBP	Yes	No
TraesCS2A02G415100	ERF	No
TraesCS2A02G415300	ERF	Yes	No
TraesCS2A02G417300	ERF	Yes	No
TraesCS2A02G427700	ERF	Yes	Yes	Conserved
TraesCS2A02G443800	WRKY	Yes	Yes	Novel
TraesCS2A02G456600	MYB_related	Yes	Yes	Novel
TraesCS2A02G467100	bZIP	Yes	No
TraesCS2A02G489500	WRKY	Yes	No
TraesCS2A02G495400	bZIP	Yes	No
TraesCS2A02G514300	ERF	Yes	No
TraesCS2A02G538500	bHLH	Yes	Yes	Novel
TraesCS2A02G542700	ERF	Yes	Yes	Novel
TraesCS2B02G115700	bZIP	Yes	No
TraesCS2B02G116900	EIL	No
TraesCS2B02G118500	NAC	Yes	Yes	Novel
TraesCS2B02G127800	ERF	Yes	Yes	Novel
TraesCS2B02G183100	MYB	Yes	Yes	Novel
TraesCS2B02G186600	SAP	Yes	Yes	Novel
TraesCS2B02G199800	NF-YB	Yes	Yes	Novel
TraesCS2B02G200800	MIKC_MADS	Yes	Yes	Researched
TraesCS2B02G209200	WRKY	Yes	Yes	Novel
TraesCS2B02G212400	LBD	Yes	No
TraesCS2B02G217500	GRAS	Yes	No
TraesCS2B02G226000	C2H2	Yes	No
TraesCS2B02G228000	GRAS	Yes	No
TraesCS2B02G232000	HSF	Yes	No
TraesCS2B02G239400	GRAS	Yes	No
TraesCS2B02G250900	SBP	Yes	No
TraesCS2B02G268100	AP2	No
TraesCS2B02G277300	G2-like	No
TraesCS2B02G281000	MIKC_MADS	No
TraesCS2B02G322200	ZF-HD	Yes	No
TraesCS2B02G329000	C2H2	Yes	No
TraesCS2B02G387000	MYB	Yes	Yes	Novel
TraesCS2B02G392900	TCP	No
TraesCS2B02G397300	ARF	Yes	Yes	Novel
TraesCS2B02G399200	MYB	Yes	No
TraesCS2B02G403100	YABBY	Yes	Yes	Conserved
TraesCS2B02G407400	Trihelix	Yes	No
TraesCS2B02G410400	WRKY	Yes	Yes	Conserved
TraesCS2B02G419200	HD-ZIP	Yes	Yes	Conserved
TraesCS2B02G432700	SBP	Yes	No
TraesCS2B02G434100	ERF	No
TraesCS2B02G436300	ERF	Yes	No
TraesCS2B02G448100	ERF	Yes	Yes	Conserved
TraesCS2B02G464200	LFY	Yes	Yes	Conserved
TraesCS2B02G478700	MYB_related	Yes	Yes	Novel
TraesCS2B02G517400	WRKY	Yes	Yes	Novel
TraesCS2B02G542300	ERF	Yes	No
TraesCS2B02G556600	bZIP	Yes	No
TraesCS2B02G572500	ERF	Yes	Yes	Novel
TraesCS2B02G592700	Dof	Yes	Yes	Novel
TraesCS2D02G087400	HSF	Yes	No
TraesCS2D02G098700	bZIP	Yes	Yes	Conserved
TraesCS2D02G099400	EIL	Yes	Yes	Novel
TraesCS2D02G100900	NAC	Yes	No
TraesCS2D02G146100	bZIP	Yes	Yes	Novel
TraesCS2D02G151200	HSF	No
TraesCS2D02G163900	bHLH	Yes	No
TraesCS2D02G167000	B3	Yes	No
TraesCS2D02G167700	SAP	No
TraesCS2D02G168600	WRKY	No
TraesCS2D02G180700	NF-YB	Yes	No
TraesCS2D02G181400	MIKC_MADS	Yes	No
TraesCS2D02G193400	LBD	Yes	No
TraesCS2D02G198200	GRAS	No
TraesCS2D02G199200	HD-ZIP	No
TraesCS2D02G206400	C2H2	Yes	No
TraesCS2D02G211400	HSF	Yes	No
TraesCS2D02G220200	GRAS	No
TraesCS2D02G232800	SBP	No
TraesCS2D02G256600	AP2	No
TraesCS2D02G259200	G2-like	Yes	No
TraesCS2D02G262700	MIKC_MADS	No
TraesCS2D02G269200	WRKY	Yes	No
TraesCS2D02G270300	bHLH	No
TraesCS2D02G281900	B3	No
TraesCS2D02G286300	ERF	No
TraesCS2D02G303900	ZF-HD	No
TraesCS2D02G310500	C2H2	No
TraesCS2D02G324800	MYB	Yes	No
TraesCS2D02G351900	CO-like	No
TraesCS2D02G366400	MYB	Yes	No
TraesCS2D02G372200	TCP	No
TraesCS2D02G378400	MYB	Yes	Yes	Novel
TraesCS2D02G382700	YABBY	No
TraesCS2D02G387100	Trihelix	Yes	Yes	Novel
TraesCS2D02G390200	WRKY	Yes	No
TraesCS2D02G398600	HD-ZIP	Yes	No
TraesCS2D02G400300	C2H2	No
TraesCS2D02G410700	SBP	Yes	No
TraesCS2D02G412200	ERF	No
TraesCS2D02G414600	ERF	Yes	Yes	Novel
TraesCS2D02G425700	ERF	Yes	Yes	Conserved
TraesCS2D02G442200	LFY	No
TraesCS2D02G443000	WRKY	Yes	No
TraesCS2D02G448000	bHLH	No
TraesCS2D02G461700	bHLH	No
TraesCS2D02G466100	B3	Yes	Yes	Novel
TraesCS2D02G489700	WRKY	Yes	Yes	Novel
TraesCS2D02G502900	SBP	Yes	No
TraesCS2D02G506500	AP2	Yes	Yes	Novel
TraesCS2D02G515900	ERF	Yes	Yes	Novel
TraesCS2D02G529000	bZIP	Yes	Yes	Novel
TraesCS2D02G536700	bZIP	Yes	No
TraesCS2D02G539300	bHLH	Yes	No
TraesCS2D02G543900	ERF	Yes	No
TraesCS2D02G563000	Dof	Yes	Yes	Novel
TraesCS2D02G563100	Dof	Yes	Yes	Novel
TraesCS2D02G563200	Dof	Yes	Yes	Novel
TraesCS3A02G000600	bHLH	Yes	Yes	Novel
TraesCS3A02G053900	RAV	Yes	Yes	Novel
TraesCS3A02G054000	RAV	No
TraesCS3A02G056000	MYB_related	Yes	Yes	Novel
TraesCS3A02G077700	bHLH	Yes	Yes	Novel
TraesCS3A02G093200	LBD	Yes	Yes	Conserved
TraesCS3A02G102600	bHLH	No
TraesCS3A02G105100	C2H2	Yes	No
TraesCS3A02G107000	MYB_related	Yes	No
TraesCS3A02G107200	C3H	Yes	No
TraesCS3A02G116200	WRKY	No
TraesCS3A02G139300	DBB	No
TraesCS3A02G159200	ARF	Yes	No
TraesCS3A02G159600	Nin-like	No
TraesCS3A02G176500	NAC	Yes	No
TraesCS3A02G180600	Dof	No
TraesCS3A02G216200	MYB_related	No
TraesCS3A02G231600	HD-ZIP	Yes	No
TraesCS3A02G249100	B3	Yes	No
TraesCS3A02G252900	bHLH	No
TraesCS3A02G259900	RAV	Yes	No
TraesCS3A02G269900	NAC	Yes	No
TraesCS3A02G284400	MIKC_MADS	Yes	No
TraesCS3A02G285500	B3	Yes	No
TraesCS3A02G289700	WRKY	Yes	No
TraesCS3A02G310500	B3	Yes	Yes	Novel
TraesCS3A02G314300	MIKC_MADS	No
TraesCS3A02G328000	ERF	Yes	No
TraesCS3A02G339600	NAC	Yes	No
TraesCS3A02G343900	WRKY	No
TraesCS3A02G347500	WRKY	Yes	Yes	Novel
TraesCS3A02G360300	GRAS	No
TraesCS3A02G372400	bZIP	Yes	No
TraesCS3A02G375400	NAC	Yes	Yes	Novel
TraesCS3A02G375500	MYB	Yes	Yes	Novel
TraesCS3A02G379900	ERF	No
TraesCS3A02G405200	HSF	Yes	Yes	Novel
TraesCS3A02G406000	NAC	Yes	Yes	Novel
TraesCS3A02G406500	MIKC_MADS	Yes	No
TraesCS3A02G412700	C2H2	Yes	Yes	Novel
TraesCS3A02G432500	SBP	Yes	Yes	Conserved
TraesCS3A02G433300	CAMTA	Yes	Yes	Novel
TraesCS3A02G483400	B3	Yes	Yes	Novel
TraesCS3A02G535100	MYB	Yes	Yes	Novel
TraesCS3B02G064900	RAV	Yes	No
TraesCS3B02G068800	MYB_related	Yes	No
TraesCS3B02G092500	bHLH	Yes	No
TraesCS3B02G106900	LBD	Yes	No
TraesCS3B02G134200	NF-YC	Yes	No
TraesCS3B02G135300	WRKY	Yes	No
TraesCS3B02G151500	MYB_related	Yes	No
TraesCS3B02G153600	B3	Yes	Yes	Novel
TraesCS3B02G156900	DBB	Yes	Yes	Novel
TraesCS3B02G199000	WRKY	Yes	No
TraesCS3B02G208300	NAC	Yes	No
TraesCS3B02G210300	Dof	Yes	No
TraesCS3B02G236900	bHLH	No
TraesCS3B02G266800	ERF	Yes	No
TraesCS3B02G278000	B3	No
TraesCS3B02G284800	bHLH	Yes	Yes	Novel
TraesCS3B02G288700	bHLH	Yes	No
TraesCS3B02G293000	RAV	Yes	Yes	Novel
TraesCS3B02G314600	HSF	Yes	No
TraesCS3B02G318300	MIKC_MADS	Yes	Yes	Conserved
TraesCS3B02G324400	WRKY	Yes	No
TraesCS3B02G326500	VOZ	Yes	No
TraesCS3B02G357500	ERF	Yes	No
TraesCS3B02G357600	ERF	Yes	No
TraesCS3B02G371200	NAC	Yes	Yes	Novel
TraesCS3B02G375600	WRKY	No
TraesCS3B02G375800	WRKY	Yes	Yes	Novel
TraesCS3B02G379200	WRKY	Yes	No
TraesCS3B02G383000	bHLH	Yes	No
TraesCS3B02G404800	bZIP	Yes	No
TraesCS3B02G407700	MYB	Yes	No
TraesCS3B02G412500	ERF	Yes	No
TraesCS3B02G426900	bHLH	Yes	Yes	Novel
TraesCS3B02G438800	B3	No
TraesCS3B02G439600	NAC	No
TraesCS3B02G440200	MIKC_MADS	No
TraesCS3B02G457400	bHLH	Yes	Yes	Novel
TraesCS3B02G468400	SBP	Yes	No
TraesCS3B02G552400	SRS	Yes	No
TraesCS3B02G612200	MYB	Yes	No
TraesCS3D02G052300	RAV	No
TraesCS3D02G052400	RAV	No
TraesCS3D02G091700	LBD	No
TraesCS3D02G105100	bHLH	No
TraesCS3D02G109300	C3H	No
TraesCS3D02G134000	MYB_related	No
TraesCS3D02G136400	B3	No
TraesCS3D02G140200	MIKC_MADS	No
TraesCS3D02G146900	TCP	No
TraesCS3D02G148200	bZIP	No
TraesCS3D02G166700	ARF	No
TraesCS3D02G166900	Nin-like	No
TraesCS3D02G183900	NAC	No
TraesCS3D02G185500	Dof	No
TraesCS3D02G217800	MYB_related	Yes	No
TraesCS3D02G244300	WOX	Yes	No
TraesCS3D02G249100	B3	No
TraesCS3D02G253700	bHLH	No
TraesCS3D02G260100	RAV	No
TraesCS3D02G271300	Dof	Yes	No
TraesCS3D02G284200	MIKC_MADS	Yes	No
TraesCS3D02G289500	WRKY	No
TraesCS3D02G321500	ERF	No
TraesCS3D02G321700	ERF	Yes	No
TraesCS3D02G329400	MYB	No
TraesCS3D02G333100	NAC	No
TraesCS3D02G337300	WRKY	No
TraesCS3D02G337400	WRKY	Yes	No
TraesCS3D02G337600	WRKY	Yes	No
TraesCS3D02G341100	WRKY	No
TraesCS3D02G365200	bZIP	No
TraesCS3D02G368000	MYB	No
TraesCS3D02G372900	ERF	Yes	No
TraesCS3D02G384400	B3	No
TraesCS3D02G388700	bHLH	Yes	No
TraesCS3D02G401200	NAC	No
TraesCS3D02G401700	MIKC_MADS	No
TraesCS3D02G425800	SBP	No
TraesCS3D02G427700	M-type_MADS	Yes	No
TraesCS3D02G432300	MYB	Yes	Yes	Novel
TraesCS3D02G455700	B3	No
TraesCS3D02G478600	B3	Yes	Yes	Novel
TraesCS3D02G497300	SRS	No
TraesCS3D02G531900	G2-like	Yes	Yes	Researched
TraesCS3D02G537400	Dof	Yes	No
TraesCS4A02G011600	AP2	Yes	Yes	Novel
TraesCS4A02G016600	HD-ZIP	Yes	No
TraesCS4A02G039000	GRAS	No
TraesCS4A02G040600	HD-ZIP	No
TraesCS4A02G058800	YABBY	Yes	No
TraesCS4A02G060200	bHLH	Yes	No
TraesCS4A02G073200	C2H2	Yes	No
TraesCS4A02G097800	Dof	Yes	No
TraesCS4A02G128900	bZIP	No
TraesCS4A02G129400	EIL	No
TraesCS4A02G130600	NAC	No
TraesCS4A02G176300	GRAS	Yes	No
TraesCS4A02G214700	B3	Yes	Yes	Novel
TraesCS4A02G217800	MYB	No
TraesCS4A02G219700	NAC	Yes	No
TraesCS4A02G226800	ZF-HD	Yes	No
TraesCS4A02G257900	bHLH	No
TraesCS4A02G268500	CO-like	No
TraesCS4A02G292700	bHLH	Yes	No
TraesCS4A02G294700	Trihelix	Yes	Yes	Novel
TraesCS4A02G320800	WRKY	Yes	Yes	Novel
TraesCS4A02G354100	bHLH	Yes	No
TraesCS4A02G382200	HD-ZIP	Yes	No
TraesCS4A02G382400	HD-ZIP	Yes	No
TraesCS4A02G404700	bHLH	No
TraesCS4A02G405800	HD-ZIP	Yes	No
TraesCS4A02G452600	MYB	Yes	Yes	Novel
TraesCS4B02G019200	Trihelix	Yes	Yes	Novel
TraesCS4B02G045700	CO-like	Yes	No
TraesCS4B02G056600	bHLH	No
TraesCS4B02G073400	B3	Yes	Yes	Novel
TraesCS4B02G081500	Dof	Yes	No
TraesCS4B02G089700	ZF-HD	Yes	No
TraesCS4B02G096500	MYB	Yes	Yes	Novel
TraesCS4B02G098200	NAC	Yes	No
TraesCS4B02G141400	GRAS	No
TraesCS4B02G174000	NAC	Yes	No
TraesCS4B02G175100	EIL	Yes	No
TraesCS4B02G224600	LBD	Yes	Yes	Novel
TraesCS4B02G235700	bHLH	No
TraesCS4B02G235900	AP2	No
TraesCS4B02G245800	MIKC_MADS	No
TraesCS4B02G245900	YABBY	No
TraesCS4B02G249100	B3	No
TraesCS4B02G261600	HD-ZIP	Yes	Yes	Novel
TraesCS4B02G266700	GRAS	Yes	No
TraesCS4B02G278100	HSF	Yes	No
TraesCS4B02G299500	ERF	Yes	Yes	Novel
TraesCS4B02G302600	MIKC_MADS	Yes	No
TraesCS4B02G304500	bHLH	Yes	No
TraesCS4B02G305300	HD-ZIP	Yes	No
TraesCS4B02G346700	MIKC_MADS	Yes	No
TraesCS4D02G018800	bHLH	Yes	No
TraesCS4D02G046200	CO-like	No
TraesCS4D02G056900	bHLH	No
TraesCS4D02G077600	LBD	No
TraesCS4D02G080100	Dof	No
TraesCS4D02G080400	B3	Yes	Yes	Novel
TraesCS4D02G086300	ZF-HD	No
TraesCS4D02G092900	MYB	No
TraesCS4D02G110800	GRAS	No
TraesCS4D02G178400	WRKY	No
TraesCS4D02G207600	Dof	No
TraesCS4D02G215000	C2H2	Yes	No
TraesCS4D02G237100	bHLH	No
TraesCS4D02G239600	HSF	Yes	No
TraesCS4D02G243700	MIKC_MADS	No
TraesCS4D02G245200	MIKC_MADS	No
TraesCS4D02G245300	YABBY	No
TraesCS4D02G249400	B3	No
TraesCS4D02G261600	HD-ZIP	Yes	No
TraesCS4D02G266400	GRAS	No
TraesCS4D02G286400	HD-ZIP	No
TraesCS4D02G298400	ERF	No
TraesCS4D02G298600	ERF	No
TraesCS4D02G301100	MIKC_MADS	Yes	No
TraesCS4D02G302700	bHLH	Yes	No
TraesCS4D02G303500	HD-ZIP	No
TraesCS4D02G320400	G2-like	No
TraesCS4D02G325700	NAC	Yes	No
TraesCS4D02G325800	NAC	No
TraesCS4D02G335000	bZIP	No
TraesCS4D02G342000	bHLH	No
TraesCS5A02G014800	bHLH	Yes	Yes	Novel
TraesCS5A02G057500	bZIP	Yes	No
TraesCS5A02G066800	B3	Yes	Yes	Novel
TraesCS5A02G068900	G2-like	Yes	Yes	Novel
TraesCS5A02G146500	WRKY	Yes	Yes	Novel
TraesCS5A02G159600	MYB	Yes	Yes	Novel
TraesCS5A02G185600	WRKY	Yes	Yes	Novel
TraesCS5A02G185700	WRKY	No
TraesCS5A02G203200	G2-like	Yes	No
TraesCS5A02G207300	TCP	Yes	No
TraesCS5A02G225600	WRKY	Yes	No
TraesCS5A02G248200	bHLH	Yes	Yes	Novel
TraesCS5A02G250600	bHLH	Yes	No
TraesCS5A02G258100	WRKY	Yes	Yes	Novel
TraesCS5A02G264800	bHLH	Yes	Yes	Novel
TraesCS5A02G265900	SBP	Yes	Yes	Researched
TraesCS5A02G286800	MIKC_MADS	Yes	No
TraesCS5A02G292900	bHLH	Yes	No
TraesCS5A02G312000	ERF	Yes	Yes	Novel
TraesCS5A02G314400	HD-ZIP	Yes	Yes	Novel
TraesCS5A02G314600	ERF	Yes	Yes	Novel
TraesCS5A02G314700	HSF	Yes	Yes	Novel
TraesCS5A02G316800	HD-ZIP	Yes	Yes	Novel
TraesCS5A02G317100	DBB	Yes	Yes	Novel
TraesCS5A02G319200	SRS	Yes	Yes	Conserved
TraesCS5A02G332000	bZIP	Yes	Yes	Conserved
TraesCS5A02G356100	C2H2	Yes	Yes	Novel
TraesCS5A02G363800	B3	Yes	No
TraesCS5A02G383800	HSF	Yes	No
TraesCS5A02G391700	MIKC_MADS	Yes	Yes	Researched
TraesCS5A02G391800	MIKC_MADS	Yes	Yes	Conserved
TraesCS5A02G401200	C2H2	Yes	No
TraesCS5A02G401600	G2-like	Yes	No
TraesCS5A02G402800	G2-like	Yes	No
TraesCS5A02G420200	bHLH	No
TraesCS5A02G437900	HSF	Yes	Yes	Novel
TraesCS5A02G468300	NAC	No
TraesCS5A02G496100	G2-like	Yes	Yes	Novel
TraesCS5A02G500400	NAC	Yes	Yes	Conserved
TraesCS5A02G500500	NAC	Yes	Yes	Conserved
TraesCS5A02G500700	NAC	Yes	Yes	Conserved
TraesCS5A02G503300	bHLH	Yes	Yes	Novel
TraesCS5A02G508600	bZIP	No
TraesCS5B02G006400	TALE	Yes	No
TraesCS5B02G013000	bHLH	Yes	Yes	Novel
TraesCS5B02G059200	bZIP	Yes	Yes	Novel
TraesCS5B02G068000	G2-like	No
TraesCS5B02G073500	B3	Yes	No
TraesCS5B02G089200	MYB	Yes	Yes	Novel
TraesCS5B02G115100	MIKC_MADS	Yes	No
TraesCS5B02G142200	bZIP	Yes	No
TraesCS5B02G145300	WRKY	No
TraesCS5B02G157300	MYB	No
TraesCS5B02G183700	WRKY	Yes	No
TraesCS5B02G183800	WRKY	No
TraesCS5B02G201900	G2-like	Yes	No
TraesCS5B02G205600	TCP	No
TraesCS5B02G224000	WRKY	Yes	No
TraesCS5B02G224100	WRKY	Yes	No
TraesCS5B02G248600	bHLH	Yes	Yes	Novel
TraesCS5B02G257300	WRKY	Yes	No
TraesCS5B02G264300	bHLH	Yes	No
TraesCS5B02G265300	bZIP	Yes	Yes	Novel
TraesCS5B02G265600	SBP	Yes	Yes	Researched
TraesCS5B02G286000	SBP	Yes	No
TraesCS5B02G286100	MIKC_MADS	Yes	No
TraesCS5B02G290200	NAC	Yes	Yes	Novel
TraesCS5B02G307100	bHLH	Yes	Yes	Novel
TraesCS5B02G310800	ERF	Yes	Yes	Novel
TraesCS5B02G312000	ERF	Yes	No
TraesCS5B02G313000	ERF	Yes	No
TraesCS5B02G315500	ERF	Yes	Yes	Novel
TraesCS5B02G315600	HSF	Yes	Yes	Novel
TraesCS5B02G317400	HD-ZIP	Yes	Yes	Novel
TraesCS5B02G319600	SRS	Yes	Yes	Conserved
TraesCS5B02G332300	bZIP	Yes	No
TraesCS5B02G358600	C2H2	Yes	No
TraesCS5B02G365800	B3	Yes	No
TraesCS5B02G396600	MIKC_MADS	No
TraesCS5B02G396700	MIKC_MADS	Yes	Yes	Conserved
TraesCS5B02G399900	WRKY	Yes	No
TraesCS5B02G406000	C2H2	Yes	No
TraesCS5B02G406300	G2-like	No
TraesCS5B02G410600	TALE	Yes	Yes	Conserved
TraesCS5B02G422000	bHLH	Yes	No
TraesCS5B02G480900	NAC	Yes	No
TraesCS5B02G486900	ERF	Yes	No
TraesCS5B02G491300	C2H2	Yes	Yes	Novel
TraesCS5B02G510500	B3	Yes	No
TraesCS5B02G518400	bHLH	Yes	Yes	Novel
TraesCS5B02G558100	WRKY	No
TraesCS5D02G002300	TCP	No
TraesCS5D02G020600	bHLH	Yes	No
TraesCS5D02G022400	GeBP	Yes	Yes	Novel
TraesCS5D02G068800	bZIP	No
TraesCS5D02G075600	G2-like	No
TraesCS5D02G077900	B3	No
TraesCS5D02G081000	G2-like	No
TraesCS5D02G118200	MIKC_MADS	Yes	No
TraesCS5D02G145800	WRKY	No
TraesCS5D02G148800	NAC	No
TraesCS5D02G164600	MYB	No
TraesCS5D02G184400	C2H2	No
TraesCS5D02G185300	ERF	No
TraesCS5D02G190700	WRKY	No
TraesCS5D02G190800	WRKY	No
TraesCS5D02G232800	WRKY	No
TraesCS5D02G232900	WRKY	Yes	No
TraesCS5D02G240600	C2H2	Yes	No
TraesCS5D02G255100	bHLH	Yes	No
TraesCS5D02G266300	WRKY	Yes	No
TraesCS5D02G272800	bHLH	No
TraesCS5D02G273900	SBP	Yes	No
TraesCS5D02G274400	MYB_related	No
TraesCS5D02G279100	NAC	No
TraesCS5D02G294500	MIKC_MADS	Yes	Yes	Conserved
TraesCS5D02G298600	NAC	No
TraesCS5D02G317100	ERF	No
TraesCS5D02G317400	ERF	No
TraesCS5D02G318900	ERF	Yes	Yes	Novel
TraesCS5D02G320800	ERF	Yes	No
TraesCS5D02G321000	HSF	No
TraesCS5D02G323100	HD-ZIP	Yes	No
TraesCS5D02G364900	C2H2	Yes	Yes	Novel
TraesCS5D02G369500	Trihelix	Yes	No
TraesCS5D02G393200	HSF	Yes	Yes	Novel
TraesCS5D02G401500	MIKC_MADS	Yes	Yes	Researched
TraesCS5D02G401700	MIKC_MADS	No
TraesCS5D02G411400	C2H2	No
TraesCS5D02G411800	G2-like	No
TraesCS5D02G428400	bHLH	No
TraesCS5D02G445100	HSF	Yes	No
TraesCS5D02G481200	NAC	No
TraesCS5D02G496200	B3	Yes	No
TraesCS5D02G514900	B3	Yes	No
TraesCS5D02G517900	bHLH	No
TraesCS6A02G007300	G2-like	Yes	Yes	Novel
TraesCS6A02G011700	MIKC_MADS	Yes	Yes	Novel
TraesCS6A02G125700	AP2	Yes	No
TraesCS6A02G145600	bZIP	No
TraesCS6A02G146200	ARR-B	No
TraesCS6A02G146900	WRKY	No
TraesCS6A02G150900	CO-like	No
TraesCS6A02G152000	SBP	No
TraesCS6A02G154600	bZIP	No
TraesCS6A02G173800	MYB	Yes	No
TraesCS6A02G216400	DBB	Yes	Yes	Novel
TraesCS6A02G224000	MYB	Yes	Yes	Novel
TraesCS6A02G224100	MYB	Yes	Yes	Novel
TraesCS6A02G224200	MYB	Yes	Yes	Novel
TraesCS6A02G224300	MYB	Yes	Yes	Novel
TraesCS6A02G224400	MYB	No
TraesCS6A02G235100	ERF	No
TraesCS6A02G236700	MYB	Yes	Yes	Novel
TraesCS6A02G240400	HD-ZIP	Yes	No
TraesCS6A02G243300	ERF	Yes	No
TraesCS6A02G250900	ERF	No
TraesCS6A02G251100	ERF	No
TraesCS6A02G259000	MIKC_MADS	Yes	No
TraesCS6A02G261100	MYB_related	Yes	No
TraesCS6A02G287300	NF-YB	No
TraesCS6A02G287700	Dof	No
TraesCS6A02G290800	HD-ZIP	Yes	No
TraesCS6A02G293200	CO-like	Yes	No
TraesCS6A02G301900	ERF	Yes	No
TraesCS6A02G306200	bHLH	Yes	Yes	Novel
TraesCS6A02G313800	MIKC_MADS	Yes	No
TraesCS6A02G330500	ERF	Yes	Yes	Novel
TraesCS6A02G335400	NF-YA	No
TraesCS6A02G374600	GATA	Yes	No
TraesCS6B02G075200	NAC	Yes	Yes	Novel
TraesCS6B02G141300	ARF	Yes	No
TraesCS6B02G174000	bZIP	Yes	No
TraesCS6B02G175100	WRKY	Yes	No
TraesCS6B02G179000	CO-like	Yes	No
TraesCS6B02G201700	MYB	No
TraesCS6B02G244800	bHLH	Yes	No
TraesCS6B02G257100	MYB	Yes	Yes	Novel
TraesCS6B02G257200	MYB	Yes	Yes	Novel
TraesCS6B02G257300	MYB	Yes	Yes	Novel
TraesCS6B02G263800	ERF	Yes	No
TraesCS6B02G266800	MYB_related	Yes	No
TraesCS6B02G268100	ERF	Yes	Yes	Novel
TraesCS6B02G274200	ERF	No
TraesCS6B02G274500	ERF	No
TraesCS6B02G281000	ERF	Yes	No
TraesCS6B02G286400	MIKC_MADS	Yes	No
TraesCS6B02G288500	MYB_related	Yes	Yes	Novel
TraesCS6B02G293700	G2-like	Yes	No
TraesCS6B02G300400	bHLH	No
TraesCS6B02G316600	NF-YB	Yes	Yes	Conserved
TraesCS6B02G317100	Dof	Yes	No
TraesCS6B02G323400	CO-like	Yes	No
TraesCS6B02G331000	ERF	Yes	Yes	Novel
TraesCS6B02G334600	bHLH	Yes	No
TraesCS6B02G343900	MIKC_MADS	No
TraesCS6B02G361400	ERF	Yes	Yes	Novel
TraesCS6B02G412300	GATA	Yes	Yes	Novel
TraesCS6D02G014600	MIKC_MADS	Yes	No
TraesCS6D02G136200	WRKY	No
TraesCS6D02G140200	NAC	Yes	No
TraesCS6D02G140900	CO-like	Yes	Yes	Novel
TraesCS6D02G142100	SBP	No
TraesCS6D02G144400	bZIP	No
TraesCS6D02G162900	MYB	No
TraesCS6D02G199200	DBB	No
TraesCS6D02G211100	MYB	No
TraesCS6D02G211200	MYB	No
TraesCS6D02G211400	MYB	No
TraesCS6D02G216100	TCP	No
TraesCS6D02G217800	ERF	No
TraesCS6D02G225500	ERF	No
TraesCS6D02G232700	ERF	No
TraesCS6D02G236000	G2-like	No
TraesCS6D02G238200	ERF	No
TraesCS6D02G240200	MIKC_MADS	No
TraesCS6D02G248300	G2-like	No
TraesCS6D02G272000	HD-ZIP	No
TraesCS6D02G273500	MIKC_MADS	No
TraesCS6D02G274100	CO-like	No
TraesCS6D02G281200	ERF	No
TraesCS6D02G285300	bHLH	No
TraesCS6D02G309600	ERF	No
TraesCS6D02G315300	NF-YA	No
TraesCS6D02G358700	GATA	Yes	No
TraesCS6D02G384000	B3	Yes	Yes	Novel
TraesCS7A02G036100	MYB	Yes	Yes	Novel
TraesCS7A02G122000	MIKC_MADS	Yes	Yes	Conserved
TraesCS7A02G122100	MIKC_MADS	No
TraesCS7A02G146700	ARR-B	No
TraesCS7A02G165600	GRF	Yes	No
TraesCS7A02G169300	ERF	Yes	Yes	Novel
TraesCS7A02G175200	MIKC_MADS	Yes	Yes	Novel
TraesCS7A02G206200	CO-like	Yes	Yes	Conserved
TraesCS7A02G207100	bZIP	Yes	Yes	Novel
TraesCS7A02G245800	bHLH	Yes	No
TraesCS7A02G246500	SBP	Yes	No
TraesCS7A02G260500	SBP	Yes	No
TraesCS7A02G260600	MIKC_MADS	Yes	No
TraesCS7A02G263700	bHLH	Yes	Yes	Novel
TraesCS7A02G264100	ERF	Yes	Yes	Novel
TraesCS7A02G270100	HSF	No
TraesCS7A02G298700	G2-like	No
TraesCS7A02G299600	NAC	No
TraesCS7A02G338500	WRKY	Yes	No
TraesCS7A02G355300	HSF	Yes	Yes	Novel
TraesCS7A02G382800	GRAS	Yes	Yes	Conserved
TraesCS7A02G383800	MIKC_MADS	Yes	Yes	Researched
TraesCS7A02G393100	M-type_MADS	Yes	Yes	Novel
TraesCS7A02G398400	bZIP	Yes	No
TraesCS7A02G406300	SRS	Yes	No
TraesCS7A02G488600	bZIP	Yes	Yes	Novel
TraesCS7A02G495100	SBP	Yes	No
TraesCS7A02G499500	B3	Yes	Yes	Novel
TraesCS7A02G508800	WRKY	Yes	Yes	Novel
TraesCS7A02G518800	NF-X1	Yes	No
TraesCS7A02G553800	MYB_related	Yes	Yes	Novel
TraesCS7B02G020800	MIKC_MADS	Yes	No
TraesCS7B02G021100	M-type_MADS	No
TraesCS7B02G049000	ARR-B	Yes	Yes	Novel
TraesCS7B02G074500	ERF	Yes	Yes	Novel
TraesCS7B02G080300	MIKC_MADS	No
TraesCS7B02G085000	B3	Yes	No
TraesCS7B02G091900	TCP	Yes	Yes	Novel
TraesCS7B02G113400	CO-like	Yes	No
TraesCS7B02G114300	bZIP	Yes	Yes	Novel
TraesCS7B02G143900	NAC	Yes	No
TraesCS7B02G144900	SBP	Yes	No
TraesCS7B02G158600	MIKC_MADS	No
TraesCS7B02G158900	M-type_MADS	No
TraesCS7B02G160900	NAC	No
TraesCS7B02G162100	ERF	Yes	No
TraesCS7B02G168300	HSF	Yes	No
TraesCS7B02G169200	SRS	Yes	No
TraesCS7B02G187600	NAC	Yes	No
TraesCS7B02G200700	G2-like	Yes	No
TraesCS7B02G264800	GATA	Yes	No
TraesCS7B02G285500	GRAS	Yes	No
TraesCS7B02G286600	MIKC_MADS	Yes	No
TraesCS7B02G299200	bZIP	Yes	No
TraesCS7B02G306300	SRS	Yes	No
TraesCS7B02G381500	DBB	Yes	No
TraesCS7B02G391800	bZIP	Yes	No
TraesCS7B02G402200	SBP	Yes	No
TraesCS7B02G406400	B3	Yes	No
TraesCS7B02G406500	B3	Yes	No
TraesCS7B02G418500	WRKY	Yes	Yes	Novel
TraesCS7B02G440400	AP2	Yes	Yes	Novel
TraesCS7B02G478200	MYB_related	Yes	Yes	Novel
TraesCS7D02G022400	B3	Yes	No
TraesCS7D02G032700	MYB	Yes	No
TraesCS7D02G078800	HD-ZIP	No
TraesCS7D02G120500	MIKC_MADS	No
TraesCS7D02G120600	MIKC_MADS	No
TraesCS7D02G147200	ERF	Yes	Yes	Novel
TraesCS7D02G158300	bHLH	No
TraesCS7D02G170600	ERF	No
TraesCS7D02G174100	GRAS	Yes	Yes	Novel
TraesCS7D02G176700	MIKC_MADS	No
TraesCS7D02G187600	TCP	No
TraesCS7D02G201700	GeBP	No
TraesCS7D02G209000	CO-like	No
TraesCS7D02G209800	bZIP	No
TraesCS7D02G210400	SBP	No
TraesCS7D02G244300	bHLH	No
TraesCS7D02G244600	EIL	No
TraesCS7D02G245200	SBP	Yes	No
TraesCS7D02G246100	NAC	No
TraesCS7D02G261600	MIKC_MADS	No
TraesCS7D02G263800	NAC	No
TraesCS7D02G264300	CO-like	No
TraesCS7D02G264600	bHLH	No
TraesCS7D02G270600	HSF	Yes	No
TraesCS7D02G295100	NAC	No
TraesCS7D02G345700	WRKY	No
TraesCS7D02G359900	GATA	No
TraesCS7D02G364500	TALE	No
TraesCS7D02G378400	G2-like	No
TraesCS7D02G380300	MIKC_MADS	No
TraesCS7D02G392800	bZIP	No
TraesCS7D02G400000	SRS	Yes	No
TraesCS7D02G463000	ARF	No
TraesCS7D02G475100	bZIP	Yes	Yes	Novel
TraesCS7D02G482500	SBP	No
TraesCS7D02G484400	CO-like	No
TraesCS7D02G486300	B3	Yes	No
TraesCS7D02G497300	WRKY	Yes	No
TraesCS7D02G497800	WRKY	Yes	No
TraesCS7D02G512600	AP2	Yes	Yes	Novel
TraesCS7D02G540700	MYB_related	Yes	Yes	Novel
TraesCSU02G069300	bHLH	No
TraesCSU02G075200	bHLH	No
TraesCSU02G179500	RAV	No
TraesCSU02G227200	RAV	No
