## Supplemental Table 9. Classification and mutant lines of 227 candidate genes for "Systematic mining and functional analysis of factors regulating wheat spike development for breeding selection"

### Sheet: Summary
Supplemental Table 9. Classification and mutant line of 227 candidate genes.
Category	Gene Number	Genotype	Gene with high impact mutants	Spike-related Phenotype	Type-I	Type-II	Type-III
Researched	11	Homozygous	6	3	0	0	3
		Heterozygous	2	0	0	0	0
		Total	8	3	0	0	3
Conserved	31	Homozygous	9	6	0	2	4
		Heterozygous	6	2	1	0	2
		Total	15	8	1	2	6
Novel	185	Homozygous	85	38	11	20	18
		Heterozygous	46	17	5	7	13
		Total	122	55	16	27	31

### Sheet: Detailed infomation
Supplemental Table 9. Classification and mutant lines of 227 candidate genes.
Category	CS ID	KN9204 ID	TF family	Wheat symbol	Rice ID	Rice Symbol	High affected mutant lines	Homozygous mutant lines	Type-I	Type-II phenotype (degeneration of spikelet, floret or appendant organ)						Type-III (altered spike length or spikelet number)				Total	Reference
									Heading/ flowering time	Floret degeneration	Spikelet degeneration	Paired spikelets	Disordered spikelets	Glume hairs /Awn	Type-II summary	Spike length	Spikelet number	Spikelet density	Type-III summary
Researched	TraesCS5A02G391700	TraesKNUn01LG13060	MIKC_MADS	VRN-A1	LOC_Os03g54160	OsMADS14	D2110443=0/1	No													Li et al., 2019	https://doi.org/10.1242/dev.175398
Researched	TraesCS5D02G401500	TraesKN5D01HG41980	MIKC_MADS	VRN-D1	LOC_Os03g54160	OsMADS14	NA	No													Li et al., 2019	https://doi.org/10.1242/dev.175398
Researched	TraesCS2B02G200800	TraesKN2B01HG19490	MIKC_MADS	TaFUL-B3	LOC_Os07g41370	OsMADS18	D2109214=0/1,D2108073=1/1,D2110689=1/1,D2111357=0/1	Yes								Yes	Yes		Yes	Yes	Li et al., 2019	https://doi.org/10.1242/dev.175398
Researched	TraesCS7A02G383800	TraesKN7A01HG36440	MIKC_MADS	WAP3-A1	LOC_Os06g49840	OsMADS16; SPW1	D2110674=1/1	Yes													Hama et al., 2004	https://doi.org/10.1007/s00425-003-1157-6
Researched	TraesCS1D02G264500	TraesKN1D01HG27090	MIKC_MADS	WPI-D1	LOC_Os05g34940	OsMADS4	NA	No													Hama et al., 2004	https://doi.org/10.1007/s00425-003-1157-6
Researched	TraesCS5A02G265900	TraesKN5A01HG27100	SBP	TaSPL14-A1	LOC_Os09g31438	OsSPL14	D2111396=1/1,D2109126=1/1,D2109132=1/1	Yes													Cao et al., 2021	https://doi.org/10.1007/s00425-020-03531-x
Researched	TraesCS5B02G265600	TraesKN5B01HG28880	SBP	TaSPL14-B1	LOC_Os09g31438	OsSPL14	NA	No													Cao et al., 2021	https://doi.org/10.1007/s00425-020-03531-x
Researched	TraesCS3D02G531900	TraesKN3D01HG54630	G2-like	WPCL1-D1	LOC_Os01g74020	OsPCL1	D2110420=0/1	No													Nishiura et al., 2018	https://doi.org/10.1016/j.jplph.2018.01.002
Researched	TraesCS5A02G391800	TraesKN5A01HG39510	MIKC_MADS	TaAGLG1-A1	LOC_Os03g54170	OsMADS34|PAP2	D2110754=1/1	Yes								Yes	Yes		Yes	Yes	Wang et al., 2017	https://doi.org/10.1104/pp.17.00694
Researched	TraesCS5B02G396700	TraesKN5B01HG41700	MIKC_MADS	TaAGLG1-B1	LOC_Os03g54170	OsMADS34|PAP2	D2109284=1/1	Yes										Yes	Yes	Yes	Wang et al., 2017	https://doi.org/10.1104/pp.17.00694
Researched	TraesCS7A02G382800	TraesKN7A01HG36310	GRAS	TaMOC1-A1	LOC_Os06g40780	MOC1; GNP6	D2110341=1/1,D2110537=1/1	Yes													Zhang et al., 2015	https://doi.org/10.1038/srep12211
Conserved	TraesCS1A02G199600	TraesKN1A01HG19300	MIKC_MADS	TaMADS56-A1	LOC_Os10g39130	OsMADS56; GL10	NA	No
Conserved	TraesCS3B02G318300	TraesKN3B01HG30250	MIKC_MADS	TaMADS32-B1	LOC_Os01g52680	CFO1|OsMADS32	D2109058=1/1,D2109075=1/1,D2111320=1/1,D2110336=0/1,D2111011=1/1,D2111043=1/1	Yes								Yes		Yes	Yes	Yes
Conserved	TraesCS2B02G403100	TraesKN2B01HG41110	YABBY	TaTOB1-B1	LOC_Os04g45330	OsYABBY5|OsYAB3|TOB1	NA	No
Conserved	TraesCS2A02G188500	TraesKN2A01HG17530	HD-ZIP	TaHOX14-A1	LOC_Os07g39320	OsHOX14	D2110376=1/1	Yes										Yes	Yes	Yes
Conserved	TraesCS2B02G419200	TraesKN2B01HG42780	HD-ZIP	TaROC4-B1	LOC_Os04g48070	ROC4	D2110772=1/1,D2109093=1/1	Yes									Yes	Yes	Yes	Yes
Conserved	TraesCS2D02G098700	TraesKN2D01HG09860	bZIP	TaHBF1-D1	LOC_Os05g41070	OsbZIP42; HBF1	D2110493=0/1,D2109116=0/1,D2110391=0/1,D2110777=0/1	No
Conserved	TraesCS5A02G332000	TraesKN5A01HG33840	bZIP	TaFD1-A1	LOC_Os09g36910	OsFD1; OsbZIP77	NA	No
Conserved	TraesCS2A02G312200	TraesKN2A01HG30730	C2H2	TaNSG1-A1	LOC_Os04g36650	NSG|NSG1	D2110732=0/1	No								Yes		Yes	Yes	Yes
Conserved	TraesCS2A02G427700	TraesKN2A01HG42110	ERF	TaAP2-39-A1	LOC_Os04g52090	OsAP2-39	NA	No
Conserved	TraesCS2B02G448100	TraesKN2B01HG45670	ERF	TaAP2-39-B1	LOC_Os04g52090	OsAP2-39	NA	No
Conserved	TraesCS2D02G425700	TraesKN2D01HG45370	ERF	TaAP2-39-D1	LOC_Os04g52090	OsAP2-39	D2110263=1/1	Yes
Conserved	TraesCS2B02G464200	TraesKN2B01HG47230	LFY	WAPO2-B1	LOC_Os04g51000	RFL|APO2|SSC	NA	No
Conserved	TraesCS3A02G093200	TraesKN3A01HG09080	LBD	TaRA2-A1	LOC_Os01g07480	OsRA2	NA	No
Conserved	TraesCS5A02G500400	TraesKN5A01HG50580	NAC	TaNAC022-A1	LOC_Os03g04070	ONAC022	D2110781=0/1,D2109111=1/1,D2111283=1/1,D2110639=1/1	Yes
Conserved	TraesCS5A02G500700	TraesKN5A01HG50600	NAC	TaNAC022-A2	LOC_Os03g04070	ONAC022	D2110315=0/1,D2110353=0/1,D2110981=0/1,D2110956=0/1,D2110970=0/1	No	Yes							Yes			Yes	Yes
Conserved	TraesCS6B02G316600	TraesKN6B01HG32040	NF-YB	TaLEC1-B1	LOC_Os02g49370	OsHAP3E; OsLEC1; OsNF-YB7	NA	No
Conserved	TraesCS5A02G319200	TraesKN5A01HG32550	SRS	TaSHI1-A1	LOC_Os09g36160	OsSHI1	NA	No
Conserved	TraesCS5B02G319600	TraesKN5B01HG34020	SRS	TaSHI1-B1	LOC_Os09g36160	OsSHI1	D2110708=0/1,D2110710=1/1,D2108153=1/1,D2109351=1/1	Yes								Yes		Yes	Yes	Yes
Conserved	TraesCS5B02G410600	NA	TALE		LOC_Os07g03770	D6|OSH15|Oskn3	NA	No
Conserved	TraesCS1A02G052000	TraesKN1A01HG04480	WOX		LOC_Os05g02730	GLR1|OsWOX3B|GL1|LSY1	D2111197=1/1,D2111213=1/1	Yes				Yes			Yes					Yes
Conserved	TraesCS2B02G410400	TraesKN2B01HG41850	WRKY		LOC_Os04g46060	OsWRKY36; sgsd3	NA	No
Conserved	TraesCS1A02G070400	TraesKN1A01HG06140	WRKY		LOC_Os05g27730	OsWRKY53	D2109201=0/1	No
Conserved	TraesCS5A02G500500	NA	NAC		LOC_Os03g04070	ONAC022	NA	No
Conserved	TraesCS1A02G072700	TraesKN1A01HG06400	TALE		LOC_Os05g03884	OSH71|Oskn2	NA	No
Conserved	TraesCS1D02G072900	TraesKN1D01HG07120	WRKY		LOC_Os05g27730	OsWRKY53	D2110315=0/1,D2110353=0/1,D2110254=0/1,D2110833=0/1,D2110858=0/1,D2110833=0/1,D2110858=0/1,D2108032=1/1	Yes						Yes	Yes					Yes
Conserved	TraesCS1D02G203300	TraesKN1D01HG20950	MIKC_MADS	TaMADS56-D1	LOC_Os10g39130	OsMADS56;GL10	NA	No
Conserved	TraesCS2A02G386200	TraesKN2A01HG37880	YABBY	TaTOB1-A1	LOC_Os04g45330	OsYABBY5|OsYAB3|TOB1	NA	No
Conserved	TraesCS3A02G432500	TraesKN3A01HG44900	SBP	TaSPL2-A1	LOC_Os01g69830	OsSPL2; qHd1	NA	No
Conserved	TraesCS5D02G294500	TraesKN5D01HG31040	MIKC_MADS		LOC_Os09g32948	OsMADS8|OsMADS24	D2108192=0/1,D2110940=0/1,D2110966=0/1	No
Conserved	TraesCS7A02G122000	TraesKN7A01HG10450	MIKC_MADS		LOC_Os06g06750	OsMADS5	D2109323=0/1,D2110394=0/1,D2108028=0/1,D2109009=0/1,D2111090=0/1	No
Conserved	TraesCS7A02G206200	TraesKN7A01HG17190	CO-like	TaCOL16-A1	LOC_Os06g15330	OsCOL16	D2111116=1/1,D2110318=1/1	Yes
Novel	TraesCS1A02G042700	TraesKN1A01HG03460	MYB		LOC_Os01g74410	OsMYB48-1	NA	No
Novel	TraesCS1A02G075800	TraesKN1A01HG06740	B3		LOC_Os01g13300		D2108241=1/1,D2108051=0/1	Yes
Novel	TraesCS1A02G193200	TraesKN1A01HG18700	bHLH	TaMYC2-A1	LOC_Os10g42430	OsMYC2	D2109194=0/1,D2109102=1/1,D2108066=1/1	Yes				Yes			Yes	Yes	Yes		Yes	Yes
Novel	TraesCS1A02G202500	NA	G2-like		LOC_Os10g39550		NA	No
Novel	TraesCS1A02G209400	TraesKN1A01HG20140	GRAS		LOC_Os10g40390		D2110273=1/1	Yes
Novel	TraesCS1A02G218100	TraesKN1A01HG21060	ERF		LOC_Os10g41330		D2111362=1/1,D2109200=0/1,D2111039=0/1	Yes			Yes				Yes					Yes
Novel	TraesCS1A02G231200	TraesKN1A01HG22150	ERF		LOC_Os05g29810		D2110638=1/1	Yes
Novel	TraesCS1A02G276600	TraesKN1A01HG26590	bZIP		LOC_Os05g37170	OsTGA1; OsbZIP41	D2110754=0/1,D2109301=0/1,D2110502=0/1	No								Yes	Yes		Yes	Yes
Novel	TraesCS1A02G276800	TraesKN1A01HG26600	C2H2		LOC_Os05g37190		D2109180=0/1	No
Novel	TraesCS1A02G279500	TraesKN1A01HG26930	LSD		LOC_Os08g06280	OsLSD1; OsLOL1	NA	No
Novel	TraesCS1A02G281300	TraesKN1A01HG27140	bHLH		LOC_Os05g38140	OsbHLH058|OsPRI2	NA	No
Novel	TraesCS1A02G365900	TraesKN1A01HG35610	MYB		LOC_Os05g46610		NA	No
Novel	TraesCS1A02G370400	TraesKN1A01HG39890	ERF		LOC_Os08g36920		D2108061=0/1,D2111291=1/1	Yes
Novel	TraesCS1A02G370600	TraesKN1A01HG39860	ERF		LOC_Os08g36920		NA	No
Novel	TraesCS1A02G370700	TraesKN1A01HG39850	ERF		LOC_Os08g36920		D2109251=0/1	No
Novel	TraesCS1A02G372300	TraesKN1A01HG39700	RAV		LOC_Os01g49830		NA	No
Novel	TraesCS1A02G410500	TraesKN1A01HG36110	WRKY		LOC_Os05g49620	OsWRKY19	NA	No
Novel	TraesCS1A02G410600	TraesKN1A01HG36100	WRKY		LOC_Os05g49620	OsWRKY19	D2110383=1/1,D2108077=1/1,D2110694=1/1,D2109020=0/1,D2108066=0/1,D2111320=0/1,D2110476=0/1,D2110737=1/1	Yes				Yes			Yes					Yes
Novel	TraesCS1A02G410700	TraesKN1A01HG36090	WRKY		LOC_Os05g49620	OsWRKY19	D2110756=0/1,D2109370=0/1,D2109035=0/1	No								Yes	Yes	Yes	Yes	Yes
Novel	TraesCS1B02G374900	TraesKN1B01HG34480	WRKY		LOC_Os05g46020	OsWRKY7	D2109270=0/1,D2109071=0/1,D2110535=0/1,D2111373=0/1,D2110981=0/1,D2111026=1/1	Yes				Yes			Yes					Yes
Novel	TraesCS1D02G410700	TraesKN1D01HG42070	GeBP		LOC_Os10g09910		D2111400=0/1,D2109241=0/1	No
Novel	TraesCS1D02G418000	TraesKN1D01HG42820	WRKY		LOC_Os05g49620	OsWRKY19	D2111101=1/1,D2110396=0/1,D2111285=0/1,D2111022=0/1,D2111034=0/1,D2111081=0/1,D2109376=0/1,D2111400=0/1,D2108061=0/1	Yes
Novel	TraesCS1D02G418400	TraesKN1D01HG42830	WRKY		LOC_Os05g49620	OsWRKY19	D2111341=1/1	Yes
Novel	TraesCS1D02G418500	TraesKN1D01HG42840	WRKY		LOC_Os05g49620	OsWRKY19	D2111159=1/1,D2110229=0/1,D2110353=0/1,D2110981=0/1	Yes					Yes		Yes					Yes
Novel	TraesCS2A02G099900	TraesKN2A01HG08440	EIL		LOC_Os07g48630	OsEIL2	D2110882=1/1,D2110897=0/1,D2111090=0/1,D2110346=0/1,D2110394=1/1,D2110756=1/1,D2111365=1/1,D2111195=1/1,D2110631=0/1	Yes	Yes							Yes	Yes	Yes	Yes	Yes
Novel	TraesCS2A02G109800	TraesKN2A01HG09500	ERF		LOC_Os07g47790		NA	No
Novel	TraesCS2A02G116100	TraesKN2A01HG10210	G2-like		LOC_Os02g22020	NIGT1	D2111263=1/1,D2111288=1/1	Yes						Yes	Yes					Yes
Novel	TraesCS2A02G214400	TraesKN2A01HG20180	GRAS		LOC_Os07g36170	CIGR1	NA	No
Novel	TraesCS2A02G267600	TraesKN2A01HG26150	AP2		LOC_Os03g56050		D2108190=1/1,D2109289=1/1	Yes
Novel	TraesCS2A02G270200	TraesKN2A01HG26440	WRKY		LOC_Os04g21950	OsWRKY51; OsWRKY6	NA	No
Novel	TraesCS2A02G283200	TraesKN2A01HG27810	B3		LOC_Os04g31730		D2109122=0/1,D2111157=0/1,D2110880=1/1	Yes
Novel	TraesCS2A02G288000	TraesKN2A01HG28280	ERF		LOC_Os04g32620	OsRap2.6|OsERF101	NA	No
Novel	TraesCS2A02G443800	TraesKN2A01HG43560	WRKY	TaWRKY37-A1	LOC_Os04g50920	OsWRKY37	D2108188=1/1,D2110852=1/1,D2110383=0/1,D2110388=0/1,D2109227=0/1,D2110933=0/1	Yes										Yes	Yes	Yes
Novel	TraesCS2A02G456600	TraesKN2A01HG44920	MYB_related		LOC_Os04g49450		D2109048=1/1	Yes
Novel	TraesCS2A02G538500	TraesKN2A01HG52150	bHLH		LOC_Os04g53990		D2110756=0/1,D2110490=0/1,D2110743=0/1,D2110756=0/1,D2110285=0/1,D2109159=1/1,D2110843=1/1	Yes								Yes	Yes	Yes	Yes	Yes
Novel	TraesCS2A02G542700	TraesKN2A01HG52580	ERF		LOC_Os04g57340		D2110654=0/1,D2111164=1/1,D2111262=1/1	Yes								Yes			Yes	Yes
Novel	TraesCS2B02G118500	TraesKN2B01HG11180	NAC		LOC_Os07g48550		NA	No
Novel	TraesCS2B02G127800	TraesKN2B01HG12070	ERF		LOC_Os07g47790		D2110402=0/1,D2110764=0/1,D2109377=0/1,D2110858=0/1,D2110880=0/1	No				Yes			Yes					Yes
Novel	TraesCS2B02G183100	TraesKN2B01HG17650	MYB		LOC_Os07g43580		NA	No
Novel	TraesCS2B02G186600	TraesKN2B01HG18010	SAP		LOC_Os07g43316		D2110722=0/1,D2111381=1/1	Yes
Novel	TraesCS2B02G199800	TraesKN2B01HG19360	NF-YB		LOC_Os07g41580	OsNF-YB10; OsHAP3F	NA	No
Novel	TraesCS2B02G209200	TraesKN2B01HG20440	WRKY		LOC_Os07g40570	OsWRKY96	D2109289=1/1,D2111174=1/1,D2111302=1/1	Yes
Novel	TraesCS2B02G387000	TraesKN2B01HG39550	MYB		LOC_Os04g45060	OsMYB57	NA	No
Novel	TraesCS2B02G397300	TraesKN2B01HG40470	ARF		LOC_Os04g43910	OsARF10	NA	No
Novel	TraesCS2B02G478700	TraesKN2B01HG48850	MYB_related		LOC_Os04g49450		NA	No
Novel	TraesCS2B02G517400	TraesKN2B01HG52670	WRKY		LOC_Os05g25770	OsWRKY45|WRKY45	NA	No
Novel	TraesCS2B02G572500	TraesKN2B01HG58160	ERF		LOC_Os04g57340		D2110229=1/1,D2110353=1/1	Yes					Yes		Yes					Yes
Novel	TraesCS2B02G592700	TraesKN2B01HG60260	Dof		LOC_Os04g58190	OsDof-17; OsDOF17; OsDof18; Osdof28	D2108035=0/1,D2109265=0/1,D2110476=0/1,D2111007=0/1,D2110914=0/1	No								Yes		Yes	Yes	Yes
Novel	TraesCS2D02G378400	TraesKN2D01HG40120	MYB		LOC_Os04g43680	Osmyb4; OsMYB55	D2110956=0/1	No						Yes	Yes	Yes			Yes	Yes
Novel	TraesCS2D02G414600	TraesKN2D01HG44060	ERF		LOC_Os02g43790	AP59|OsBIERF3|OsAP59	D2110326=0/1,D2110757=1/1,D2110566=0/1	Yes
Novel	TraesCS2D02G466100	TraesKN2D01HG49920	B3		LOC_Os03g11370		D2108190=0/1,D2110229=0/1,D2110353=0/1,D2110242=0/1,D2110292=0/1,D2110315=0/1	No										Yes	Yes	Yes
Novel	TraesCS2D02G489700	TraesKN2D01HG52580	WRKY		LOC_Os05g25770	OsWRKY45|WRKY45	D2110743=0/1,D2109272=0/1,D2110476=0/1,D2111366=0/1,D2110353=1/1	Yes						Yes	Yes					Yes
Novel	TraesCS2D02G506500	TraesKN2D01HG54370	AP2		LOC_Os04g55970		D2110912=1/1	Yes
Novel	TraesCS2D02G515900	TraesKN2D01HG55160	ERF		LOC_Os04g55520		D2109095=0/1,D2110354=1/1,D2110743=0/1,D2109309=1/1,D2110476=1/1,D2110353=1/1,D2110242=0/1,D2110254=0/1,D2110306=0/1,D2109309=1/1,D2110476=1/1,D2111404=1/1	Yes										Yes	Yes	Yes
Novel	TraesCS2D02G563000	TraesKN2D01HG59740	Dof		LOC_Os04g58190	OsDof-17; OsDOF17; OsDof18; Osdof28	D2111118=0/1	No
Novel	TraesCS2D02G563100	TraesKN2D01HG59750	Dof		LOC_Os04g58190	OsDof-17; OsDOF17; OsDof18; Osdof28	NA	No
Novel	TraesCS2D02G563200	TraesKN2D01HG59760	Dof		LOC_Os04g58190	OsDof-17; OsDOF17; OsDof18; Osdof28	D2109216=0/1,D2111274=1/1	Yes
Novel	TraesCS3A02G000600	TraesKN3A01HG00340	bHLH		LOC_Os01g01870		D2108153=0/1,D2109142=0/1,D2109375=0/1,D2109380=0/1,D2110804=1/1,D2110229=0/1,D2110315=0/1,D2110336=0/1,D2110242=1/1,D2109270=1/1,D2110697=1/1,D2109372=1/1,D2109378=1/1,D2111373=0/1,D2111043=0/1,D2109142=1/1,D2109142=0/1	Yes				Yes			Yes					Yes
Novel	TraesCS3A02G053900	TraesKN3A01HG05250	RAV		LOC_Os01g04750		D2110833=0/1,D2110880=1/1	Yes						Yes	Yes	Yes		Yes	Yes	Yes
Novel	TraesCS3A02G056000	TraesKN3A01HG05480	MYB_related		LOC_Os01g04930		D2110353=1/1,D2110981=1/1,D2110446=1/1	Yes					Yes		Yes					Yes
Novel	TraesCS3A02G077700	TraesKN3A01HG07550	bHLH		LOC_Os01g01600		D2110934=1/1,D2109146=1/1	Yes
Novel	TraesCS3A02G347500	TraesKN3A01HG36070	WRKY		LOC_Os01g61080	OsWRKY24	D2111114=1/1,D2109213=1/1,D2111296=1/1	Yes
Novel	TraesCS3A02G375400	TraesKN3A01HG39030	NAC		LOC_Os01g64310	ENAC1	D2110465=1/1	Yes
Novel	TraesCS3A02G375500	TraesKN3A01HG39040	MYB		LOC_Os01g64360		NA	No
Novel	TraesCS3A02G405200	TraesKN3A01HG42130	HSF		LOC_Os07g08140	OsHsfA2b; OsHSF5	D2110833=0/1	No						Yes	Yes	Yes		Yes	Yes	Yes
Novel	TraesCS3A02G406000	TraesKN3A01HG42210	NAC		LOC_Os01g66120	OsNAC6|SNAC2	NA	No
Novel	TraesCS3A02G412700	TraesKN3A01HG42930	C2H2		LOC_Os01g67970	JMJ705	NA	No
Novel	TraesCS3A02G433300	TraesKN3A01HG44980	CAMTA		LOC_Os01g69910		D2110665=0/1,D2109381=0/1,D2108061=0/1,D2109375=0/1,D2111400=0/1,D2109009=0/1,D2109201=0/1,D2109416=0/1,D2110880=0/1	No	Yes											Yes
Novel	TraesCS3A02G483400	TraesKN3A01HG50190	B3		LOC_Os03g11370		D2110360=1/1,D2110496=0/1,D2110310=0/1,D2110955=0/1	Yes
Novel	TraesCS3A02G535100	TraesKN3A01HG55530	MYB		LOC_Os01g74410	OsMYB48-1	D2110996=1/1,D2109201=0/1	Yes
Novel	TraesCS3B02G153600	TraesKN3B01HG13280	B3		LOC_Os03g42280		D2110852=0/1,D2110910=0/1,D2110754=0/1,D2109301=0/1,D2110906=0/1,D2110916=0/1,D2110229=0/1,D2110353=1/1,D2108241=0/1	Yes								Yes	Yes		Yes	Yes
Novel	TraesCS3B02G156900	TraesKN3B01HG13560	DBB		LOC_Os01g10580	OsBBX1; OsBBX22	NA	No
Novel	TraesCS3B02G284800	TraesKN3B01HG26850	bHLH		LOC_Os01g50940	OsMYL1	NA	No
Novel	TraesCS3B02G293000	TraesKN3B01HG27640	RAV		LOC_Os01g49830		D2111404=0/1,D2109367=0/1,D2110511=0/1,D2110547=0/1,D2111400=0/1,D2111400=0/1,D2109071=0/1,D2108099=0/1,D2110688=0/1,D2111284=0/1,D2111310=0/1,D2108099=0/1,D2109270=0/1,D2110654=0/1,D2109077=0/1,D2109309=0/1,D2111404=0/1,D2110229=0/1,D2110353=0/1,D2110229=0/1,D2110981=0/1,D2110940=0/1,D2110961=0/1,D2110970=0/1,D2108028=0/1,D2109347=0/1,D2110961=0/1,D2110970=0/1,D2111090=0/1,D2110229=0/1,D2110981=…	No	Yes		Yes	Yes	Yes	Yes	Yes	Yes	Yes		Yes	Yes
Novel	TraesCS3B02G371200	TraesKN3B01HG35810	NAC		LOC_Os01g60020	OsNAC4; ONAC068	D2111284=1/1	Yes			Yes				Yes					Yes
Novel	TraesCS3B02G375800	TraesKN3B01HG36270	WRKY		LOC_Os01g60640	OsWRKY21	NA	No
Novel	TraesCS3B02G426900	TraesKN3B01HG41610	bHLH		LOC_Os01g67480		D2110736=1/1	Yes
Novel	TraesCS3B02G457400	TraesKN3B01HG44560	bHLH		LOC_Os01g68700		D2111251=0/1	No
Novel	TraesCS3D02G478600	TraesKN3D01HG49020	B3		NA		NA	No
Novel	TraesCS4A02G011600	TraesKN4A01HG01150	AP2		LOC_Os03g07940		NA	No
Novel	TraesCS4A02G214700	TraesKN4A01HG21670	B3		LOC_Os11g09160		D2110718=0/1,D2111360=0/1,D2108101=1/1,D2111091=1/1,D2110581=0/1	Yes
Novel	TraesCS4A02G294700	TraesKN4A01HG29590	Trihelix		LOC_Os03g46350		D2109228=0/1,D2110932=1/1,D2111397=0/1	Yes
Novel	TraesCS4A02G320800	TraesKN4A01HG31980	WRKY		LOC_Os03g63810	OsWRKY88; OsWRKY80	NA	No
Novel	TraesCS4A02G452600	TraesKN4A01HG45470	MYB		LOC_Os01g34060	OsMYBS1	D2110484=0/1,D2110288=0/1,D2110305=0/1,D2110981=1/1	Yes	Yes							Yes		Yes	Yes	Yes
Novel	TraesCS4B02G019200	TraesKN4B01HG01940	Trihelix		LOC_Os03g46350		NA	No
Novel	TraesCS4B02G096500	TraesKN4B01HG10600	MYB		LOC_Os12g07640	Osmyb2	NA	No
Novel	TraesCS4B02G261600	TraesKN4B01HG29950	HD-ZIP		LOC_Os03g10210	HOX12|Oshox12	D2110576=1/1,D2111065=1/1	Yes
Novel	TraesCS4B02G299500	TraesKN4B01HG34000	ERF		LOC_Os03g08470	OsLG3; OsERF62; OsRAF	D2111099=0/1,D2109400=0/1,D2110550=0/1,D2110823=0/1,D2110824=0/1	No
Novel	TraesCS5A02G014800	TraesKN5A01HG01280	bHLH		LOC_Os12g43620		D2109190=0/1,D2109347=0/1,D2110981=0/1,D2109073=1/1	Yes	Yes							Yes			Yes	Yes
Novel	TraesCS5A02G066800	TraesKN5A01HG06590	B3		NA		D2110348=0/1	No								Yes		Yes	Yes	Yes
Novel	TraesCS5A02G068900	TraesKN5A01HG06830	G2-like		LOC_Os12g39640		D2109201=0/1,D2110229=0/1,D2110353=0/1,D2110981=0/1,D2109407=1/1	Yes					Yes		Yes					Yes
Novel	TraesCS5A02G146500	TraesKN5A01HG15040	WRKY		LOC_Os12g02470	OsWRKY65	D2108111=0/1,D2110347=0/1,D2111100=1/1	Yes	Yes											Yes
Novel	TraesCS5A02G159600	TraesKN5A01HG16330	MYB		LOC_Os09g01960		D2109415=1/1	Yes
Novel	TraesCS5A02G248200	TraesKN5A01HG25300	bHLH		LOC_Os09g29360		D2109142=1/1,D2110353=1/1,D2110715=1/1	Yes				Yes			Yes					Yes
Novel	TraesCS5A02G258100	TraesKN5A01HG26400	WRKY		LOC_Os09g30400	OsWRKY80	NA	No
Novel	TraesCS5A02G264800	TraesKN5A01HG26960	bHLH		LOC_Os08g39630		NA	No
Novel	TraesCS5A02G312000	TraesKN5A01HG31870	ERF		LOC_Os09g35030	OsDREB1A|OsDREBL|OsCBF3	NA	No
Novel	TraesCS5A02G314400	TraesKN5A01HG32070	HD-ZIP		LOC_Os09g35760		D2109007=1/1,D2110850=1/1,D2110262=0/1,D2111220=1/1,D2108123=0/1,D2109145=0/1,D2109196=0/1	Yes
Novel	TraesCS5A02G314600	TraesKN5A01HG32100	ERF		LOC_Os01g21120		D2109390=1/1	Yes
Novel	TraesCS5A02G314700	TraesKN5A01HG32110	HSF		LOC_Os09g35790	OsHsfB2c	D2109356=0/1,D2109169=1/1,D2110336=0/1	Yes
Novel	TraesCS5A02G316800	TraesKN5A01HG32290	HD-ZIP		LOC_Os09g35910		NA	No
Novel	TraesCS5A02G317100	TraesKN5A01HG32330	DBB		LOC_Os09g35880		NA	No
Novel	TraesCS5A02G356100	TraesKN5A01HG35950	C2H2		LOC_Os09g38340	IDD3	NA	No
Novel	TraesCS5A02G496100	TraesKN5A01HG50050	G2-like		LOC_Os03g03760		NA	No
Novel	TraesCS5A02G503300	TraesKN5A01HG50830	bHLH		LOC_Os03g04310	RAI1	D2109203=0/1,D2110934=0/1,D2111007=0/1,D2108152=0/1,D2110243=0/1,D2110333=0/1,D2110435=0/1	No								Yes		Yes	Yes	Yes
Novel	TraesCS5B02G013000	TraesKN5B01HG01470	bHLH		LOC_Os12g43620		NA	No
Novel	TraesCS5B02G059200	TraesKN5B01HG06420	bZIP		LOC_Os12g40920	OsbZIP88	D2109028=1/1,D2110948=1/1	Yes
Novel	TraesCS5B02G089200	TraesKN5B01HG09890	MYB		LOC_Os12g37970		D2109096=1/1	Yes
Novel	TraesCS5B02G248600	TraesKN5B01HG27030	bHLH		LOC_Os09g29830		D2110404=0/1,D2111285=1/1	Yes	Yes	Yes					Yes					Yes
Novel	TraesCS5B02G290200	TraesKN5B01HG31510	NAC		LOC_Os09g33490		NA	No
Novel	TraesCS5B02G307100	TraesKN5B01HG32820	bHLH		LOC_Os09g34330		NA	No
Novel	TraesCS5B02G310800	TraesKN5B01HG33230	ERF		LOC_Os09g35010	OsDREB1B	NA	No
Novel	TraesCS5B02G315500	TraesKN5B01HG33590	ERF		LOC_Os01g21120		NA	No
Novel	TraesCS5B02G315600	TraesKN5B01HG33600	HSF		LOC_Os08g43334	OsHsfB2b	D2111341=1/1,D2110708=0/1,D2110710=1/1,D2109309=1/1,D2111366=0/1,D2109142=1/1,D2109381=1/1,D2110804=1/1,D2110833=0/1	Yes										Yes	Yes	Yes
Novel	TraesCS5B02G317400	TraesKN5B01HG33770	HD-ZIP		LOC_Os09g35910		NA	No
Novel	TraesCS5B02G491300	TraesKN5B01HG51270	C2H2		LOC_Os03g60570	ZFP15	NA	No
Novel	TraesCS5D02G022400	TraesKN5D01HG02090	GeBP		LOC_Os02g53150		D2110378=0/1,D2109006=1/1	Yes
Novel	TraesCS5D02G318900	TraesKN5D01HG33270	ERF		LOC_Os09g35030	OsDREB1A|OsDREBL|OsCBF3	D2110708=0/1,D2109170=0/1,D2110338=0/1,D2108183=0/1,D2109021=0/1,D2109135=0/1,D2109261=0/1,D2109263=0/1,D2111099=0/1	No
Novel	TraesCS5D02G364900	TraesKN5D01HG38360	C2H2		LOC_Os09g38340	IDD3	NA	No
Novel	TraesCS5D02G393200	TraesKN5D01HG41230	HSF		LOC_Os03g53340	OsHsfA2a	D2111359=1/1,D2109156=1/1,D2110759=0/1	Yes
Novel	TraesCS6A02G007300	TraesKN6A01HG00730	G2-like		LOC_Os08g06370		D2110936=0/1	No
Novel	TraesCS6A02G011700	TraesKN6A01HG01130	MIKC_MADS		LOC_Os02g01355		D2110414=0/1,D2111352=0/1,D2110306=1/1,D2110804=0/1,D2110833=0/1,D2110804=0/1	Yes	Yes											Yes
Novel	TraesCS6A02G216400	TraesKN6A01HG21850	DBB		LOC_Os02g39360	OsBBX4; OsBBX25	D2111126=1/1	Yes
Novel	TraesCS6A02G224000	TraesKN6A01HG22750	MYB		LOC_Os02g41510	OsMYB30|OsMYB5P	D2109344=0/1,D2110913=0/1,D2109221=0/1	No	Yes											Yes
Novel	TraesCS6A02G224200	TraesKN6A01HG22770	MYB	TaMYB30-A1	LOC_Os02g41510	OsMYB30|OsMYB5P	D2109297=0/1	No
Novel	TraesCS6A02G224300	TraesKN6A01HG22780	MYB		LOC_Os02g41510	OsMYB30|OsMYB5P	D2111317=1/1	Yes
Novel	TraesCS6A02G236700	TraesKN6A01HG24090	MYB		LOC_Os04g45020		D2108110=1/1	Yes								Yes			Yes	Yes
Novel	TraesCS6A02G306200	TraesKN6A01HG30920	bHLH		LOC_Os02g51320	PGL2|OsBUL1|OsbHLH173	NA	No
Novel	TraesCS6B02G075200	TraesKN6B01LG06470	NAC		LOC_Os07g12340	OsNAC3	NA	No
Novel	TraesCS6B02G257100	TraesKN6B01HG25620	MYB		LOC_Os02g41510	OsMYB30|OsMYB5P	NA	No
Novel	TraesCS6B02G257200	TraesKN6B01HG25620	MYB		LOC_Os02g41510	OsMYB30|OsMYB5P	NA	No
Novel	TraesCS6B02G257300	TraesKN6B01HG25640	MYB		LOC_Os02g41510	OsMYB30|OsMYB5P	D2111292=1/1	Yes
Novel	TraesCS6B02G268100	TraesKN6B01HG28650	ERF		LOC_Os02g45450	OsDREB1G	D2108238=1/1	Yes
Novel	TraesCS6B02G288500	TraesKN6B01HG29050	MYB_related		LOC_Os02g46030		D2110229=0/1,D2110353=1/1,D2110981=1/1,D2109305=1/1	Yes					Yes		Yes					Yes
Novel	TraesCS6B02G361400	TraesKN6B01HG36680	ERF		LOC_Os06g10780		NA	No
Novel	TraesCS6B02G412300	TraesKN6B01HG41890	GATA		LOC_Os02g56250		D2109220=1/1,D2109142=1/1	Yes				Yes			Yes					Yes
Novel	TraesCS6D02G384000	TraesKN6D01HG41370	B3		NA		D2110675=0/1,D2110908=0/1,D2110918=0/1,D2110961=0/1,D2108079=0/1,D2110343=0/1,D2109284=0/1,D2109304=0/1,D2110574=0/1,D2110255=0/1,D2110265=0/1,D2110309=0/1,D2110229=0/1,D2110353=1/1,D2110981=1/1,D2110242=0/1,D2110254=0/1,D2110635=1/1	Yes								Yes	Yes		Yes	Yes
Novel	TraesCS7A02G036100	TraesKN7A01HG02590	MYB		LOC_Os01g34060	OsMYBS1	D2111260=0/1	No
Novel	TraesCS7A02G169300	TraesKN7A01HG15090	ERF		LOC_Os06g10780		D2109282=1/1	Yes
Novel	TraesCS7A02G207100	TraesKNUn01LG17380	bZIP		LOC_Os06g15480	OsbZIP47	D2109194=0/1,D2111190=0/1	No										Yes	Yes	Yes
Novel	TraesCS7A02G263700	TraesKN7A01HG24240	bHLH		LOC_Os08g42470		D2109294=1/1	Yes
Novel	TraesCS7A02G264100	TraesKN7A01HG24280	ERF		LOC_Os08g42550		NA	No
Novel	TraesCS7A02G355300	TraesKN7A01HG33640	HSF		LOC_Os06g35960	OsHsfC2b	D2109272=0/1	No
Novel	TraesCS7A02G393100	TraesKN7A01HG37260	M-type_MADS		LOC_Os01g23760	OsMADS93	D2109381=0/1,D2110476=0/1,D2109381=0/1,D2111007=0/1	No	Yes	Yes					Yes					Yes
Novel	TraesCS7A02G488600	TraesKN7A01HG46840	bZIP		LOC_Os06g45140	OsbZIP52|RISBZ5	NA	No
Novel	TraesCS7A02G499500	TraesKN7A01HG39560	B3		NA		D2111075=0/1,D2111292=1/1,D2108069=0/1	Yes			Yes				Yes					Yes
Novel	TraesCS7A02G508800	TraesKN7A01HG49000	WRKY		LOC_Os06g44010	OsWRKY28	D2109209=0/1,D2110654=0/1	No				Yes			Yes	Yes		Yes	Yes	Yes
Novel	TraesCS7A02G553800	TraesKN7A01HG53640	MYB_related		LOC_Os06g51260		D2109280=1/1,D2109317=0/1,D2111322=0/1,D2110265=1/1	Yes			Yes				Yes	Yes		Yes	Yes	Yes
Novel	TraesCS7B02G049000	TraesKN7B01HG05670	ARR-B		LOC_Os06g08440	ORR2	D2108167=0/1,D2111271=1/1,D2110981=1/1	Yes	Yes							Yes			Yes	Yes
Novel	TraesCS7B02G074500	TraesKN7B01HG08180	ERF		LOC_Os06g10780		NA	No
Novel	TraesCS7B02G114300	TraesKN7B01HG12560	bZIP		LOC_Os06g15480	OsbZIP47	D2110872=1/1	Yes
Novel	TraesCS7B02G478200	TraesKN7B01HG52050	MYB_related		LOC_Os06g51260		D2110495=0/1	No
Novel	TraesCS7D02G147200	TraesKN7D01HG14970	ERF		LOC_Os02g55380	OsWR3	NA	No
Novel	TraesCS7D02G475100	TraesKN7D01HG51380	bZIP		LOC_Os06g45140	OsbZIP52|RISBZ5	D2109270=0/1,D2110402=0/1,D2110654=0/1,D2109013=0/1,D2109057=0/1,D2110451=0/1,D2109092=0/1,D2109241=0/1,D2110915=0/1,D2110917=0/1,D2110978=0/1,D2108100=0/1,D2110714=0/1,D2111330=0/1,D2111000=0/1,D2111030=0/1,D2111061=0/1	No				Yes			Yes	Yes			Yes	Yes
Novel	TraesCS7D02G540700	TraesKN7D01HG58560	MYB_related		LOC_Os06g51260		D2110981=0/1	No	Yes							Yes			Yes	Yes
Novel	TraesCS1A02G069600	TraesKN1A01HG06050	C3H		LOC_Os05g03760	OsTZF5	D2109407=1/1	Yes
Novel	TraesCS1A02G107700	TraesKN1A01HG09800	MYB_related		LOC_Os05g07010		TraesKN1A01HG09800	No
Novel	TraesCS1A02G314300	TraesKN1A01HG30410	ERF		LOC_Os05g41780		NA	No
Novel	TraesCS1A02G375600	TraesKN1A01HG39370	HSF		LOC_Os10g28340	OsHSF6|OsHsfA2c|OsHsfA6a	D2110996=1/1,D2108996=1/1	Yes
Novel	TraesCS1B02G282300	TraesKN1B01HG24830	ERF		LOC_Os01g64790	OsEREBP2|ERF99	D2110981=1/1,D2111023=0/1,D2109075=1/1,D2109272=0/1,D2111328=0/1	Yes	Yes							Yes		Yes	Yes	Yes
Novel	TraesCS2A02G157800	TraesKN2A01HG14280	bHLH		LOC_Os07g43530	OsbHLH1|OsbHLH062	D2110288=1/1,D2110863=1/1,D2109031=1/1	Yes
Novel	TraesCS2A02G389200	TraesKN2A01HG38240	Trihelix		LOC_Os04g45750	GT-2	D2108234=0/1	No
Novel	TraesCS2D02G099400	TraesKN2D01HG09940	EIL		LOC_Os07g48630	OsEIL2	NA	No
Novel	TraesCS2D02G146100	TraesKN2D01HG14710	bZIP		LOC_Os07g44950	OsbZIP60	NA	No
Novel	TraesCS2D02G387100	TraesKN2D01HG41000	Trihelix		LOC_Os04g45750	GT-2	D2111161=0/1,D2111314=0/1,D2110382=0/1,D2110974=0/1	No
Novel	TraesCS2D02G529000	TraesKN2D01HG56230	bZIP		LOC_Os04g54474	OsTGAP1|OsbZIP37	D2108173=0/1	No
Novel	TraesCS3A02G310500	TraesKN3A01HG13390	B3		LOC_Os03g42280		D2110229=0/1,D2110353=0/1,D2110454=1/1,D2110435=1/1	Yes
Novel	TraesCS3D02G432300	TraesKN3D01HG44270	MYB		LOC_Os08g33800		NA	No
Novel	TraesCS4B02G073400	TraesKN4B01HG07780	B3		NA		D2110572=0/1,D2108028=0/1,D2109076=0/1,D2109326=0/1	No
Novel	TraesCS4B02G224600	TraesKN4B01HG26260	LBD		LOC_Os03g14270		D2204831=1/1	Yes
Novel	TraesCS4D02G080400	TraesKN4D01HG07310	B3		LOC_Os03g42230		NA	No
Novel	TraesCS5A02G185600	TraesKN5A01HG18900	WRKY		LOC_Os09g16510	OsWRKY74	D2110773=0/1	No
Novel	TraesCS5A02G437900	TraesKN5A01HG44000	HSF		LOC_Os03g58160	OsHsfA2e	D2110656=1/1,D2110451=0/1,D2110315=0/1,D2110981=0/1	Yes	Yes							Yes			Yes	Yes
Novel	TraesCS5B02G265300	TraesKN5B01HG28840	bZIP		LOC_Os09g31390	OsTGA10;OsbZIP74	D2110251=1/1,D2111394=1/1,D2110926=1/1	Yes
Novel	TraesCS5B02G518400	TraesKN5B01HG54230	bHLH		LOC_Os03g46860		NA	No
Novel	TraesCS6A02G224100	TraesKN6A01HG22760	MYB		LOC_Os02g41510	OsMYB30|OsMYB5P	D2109023=1/1	Yes
Novel	TraesCS6A02G330500	TraesKN6A01HG33570	ERF		LOC_Os06g10780		NA	No
Novel	TraesCS6B02G331000	TraesKN6B01HG33460	ERF		LOC_Os02g51670	OsERF#049	D2110347=1/1,D2110394=1/1,D2110756=1/1	Yes	Yes											Yes
Novel	TraesCS6D02G140900	TraesKN6D01HG15090	CO-like		LOC_Os02g08150	OsBBX3	NA	No
Novel	TraesCS7A02G175200	TraesKN7A01LG15440	MIKC_MADS		LOC_Os06g11330	OsMADS55	D2110466=1/1	Yes
Novel	TraesCS7B02G091900	TraesKN7B01HG09930	TCP		LOC_Os02g51280	OsTCP5	D2110977=0/1,D2109194=0/1,D2109035=0/1	No
Novel	TraesCS7B02G418500	TraesKN7B01HG45740	WRKY		LOC_Os06g44010	WRKY28	D2110406=1/1,D2111396=0/1,D2109126=0/1,D2109132=1/1,D2110861=1/1,D2110229=1/1,D2110353=1/1,D2110981=1/1	Yes	Yes							Yes			Yes	Yes
Novel	TraesCS7B02G440400	TraesKN7B01HG48530	AP2		LOC_Os06g43220	OsSAE1	D2204813=1/1	Yes
Novel	TraesCS7D02G174100	TraesKN7D01HG18230	GRAS		LOC_Os11g47870		D2110331=0/1,D2110263=0/1	No
Novel	TraesCS7D02G512600	TraesKN7D01HG55510	AP2		LOC_Os06g43220	OsSAE1	D2204775=1/1,D2204950=1/1	Yes						Yes	Yes					Yes

### Sheet: _xltb_storage_
XL Toolbox Settings
	export_preset	<?xml version="1.0" encoding="utf-16"?>_x000D_ <Preset xmlns:xsd="http://www.w3.org/2001/XMLSchema" xmlns:xsi="http://www.w3.org/2001/XMLSchema-instance">_x000D_ <Name>Emf</Name>_x000D_ <Dpi>1200</Dpi>_x000D_ <FileType>Emf</FileType>_x000D_ <ColorSpace>Rgb</ColorSpace>_x000D_ <Transparency>TransparentCanvas</Transparency>_x000D_ <UseColorProfile>true</UseColorProfile>_x000D_ <ColorProfile>sRGB Co…
	export_path	C:\Users\D.Z.Wang\Pictures\Spike.omics.new.38genes.emf
