## Supplemental Table 10. Summary of the backcross for identified ten novel TFs for "Systematic mining and functional analysis of factors regulating wheat spike development for breeding selection"

### Sheet: Supplemental Table 10
Supplemental Table 10. Summary of the backcross for identified ten novel TFs.
	Gene ID	Gene Name	Background	Mutant line	Generation	Genotype (Homozygous/Heterozygous/Wild-type)	Phenotype
							Type I	Type II	Type III
1	TraesCS1A02G193200	TaMYC2-A1	KN9204	D2108066	BC1F2	10/22/11			Spike length; Spikelet number; Spikelet density
			KN9204	D2109194	BC1F2	11/21/11			Spike length; Spikelet number; Spikelet density
			KN9204	D2109102	BC1F2	10/21/11			Spike length; Spikelet number; Spikelet density
			Cadenza	Cadenza1777	BC2F2	13/29/15			Spike length; Spikelet number; Spikelet density
2	TraesCS2A02G443800	TaWRKY37-A1	KN9204	D2110852	BC1F2	11/21/10		Spikelet/floret degeneration	Spike length; Spikelet number
			KN9204	D2108188	BC1F2	12/23/11		Spikelet/floret degeneration	Spike length; Spikelet number
			KN9204	D2109227	BC1F2	11/22/13		Spikelet/floret degeneration	Spike length; Spikelet number
			Cadenza	Cadenza1442	BC2F2	14/30/15		Spikelet/floret degeneration	Spike length; Spikelet number
3	TraesCS1A02G218100	TaERF1-A1	KN9204	D2109200	BC1F2	5/12/6		Spikelet/floret degeneration
			KN9204	D2111362	BC1F2	8/17/7		Spikelet/floret degeneration
			KN9204	D2111039	BC1F2	6/13/7		Spikelet/floret degeneration
4	TraesCS7A02G553800	TaMYB7-A1	KN9204	D2111322	BC1F2	4/7/6		Spikelet/floret degeneration	Spike length; Spikelet number; Spikelet density
			KN9204	D2109317	BC1F2	5/11/6		Spikelet/floret degeneration	Spike length; Spikelet number; Spikelet density
			KN9204	D2110265	BC1F2	7/16/8			n.s.
5	TraesCS3A02G000600	TabHLH3-A1	KN9204	D2108153	BC1F2	5/12/6			Spikelet number; Paired spikelets
			KN9204	D2110315	BC1F2	6/13/5			Spikelet number; Paired spikelets
			KN9204	D2109142	BC1F2	5/11/7			Spikelet number; Paired spikelets
6	TraesCS7A02G499500	TaB3-A1	KN9204	D2111292	BC1F2	9/19/10		Spikelet/floret degeneration
			KN9204	D2108069	BC1F2	7/16/8		n.s.
			KN9204	D2111075	BC1F2	6/15/7		Spikelet/floret degeneration
7	TraesCS6B02G141300	TaERF6-A1	KN9204	D2109269	BC1F2	8/17/7			Spike length; Spikelet number; Spikelet density
			KN9204	D2111023	BC1F2	5/11/7			Spike length; Spikelet number; Spikelet density
			KN9204	D2110768	BC1F2	8/17/9			Spike length; Spikelet number; Spikelet density
8	TraesCS6A02G011700	TaAGL18-A1	KN9204	D2110804	BC1F2	6/14/7	Heading/ flowering time
			KN9204	D2111352	BC1F2	5/11/5	Heading/ flowering time
			KN9204	D2110414	BC1F2	6/13/8	Heading/ flowering time
9	TraesCS1B02G282300	TaERF99-B1	KN9204	D2109075	BC1F2	6/12/7	Heading/ flowering time
			KN9204	D2111328	BC1F2	6/14/8	Heading/ flowering time
10	TraesCS6A02G224200	TaMYB30-A1	KN9204	D2109297	BC1F2	10/17/8		Spikelet/floret fertility	Spike length; Spikelet number
			Cadenza	Cadenza0623	BC2F2	16/34/15		Spikelet/floret fertility	Spike length; Spikelet number
n.s., without significant difference between homozygous mutants and corresponding wild-type sibling line.
