## Supplemental Table 12. List of researched genes related to wheat spike development for "Systematic mining and functional analysis of factors regulating wheat spike development for breeding selection"

### Sheet: Supplemental Table 12
Supplemental Table 12. List of researched genes related to wheat spike development.
Name	Gene ID	Triads ID	Function	DOI
TaLAX1	TraesCS3D02G344600	triads8576	grain threshability and spike morphogenesis	10.1111/nph.17235
TaLAX1	TraesCS3A02G350600	triads8576	grain threshability and spike morphogenesis	10.1111/nph.17235
TaLAX1	TraesCS3B02G383000	triads8576	grain threshability and spike morphogenesis	10.1111/nph.17235
WAPO1-7A	TraesCS7A02G481600	triads1971	spikelet number per spike; SNS	10.1007/s00122-019-03382-5
WAPO1-7B	TraesCS7B02G384000	triads1971	spikelet number per spike; SNS	10.1007/s00122-019-03382-5
WAPO1-7D	TraesCS7D02G468700	triads1971	spikelet number per spike; SNS	10.1007/s00122-019-03382-5
WFZP-A	TraesCS2A02G116900	triads5108	spikelet formation and awn elongation	10.1111/nph.17388
WFZP-D	TraesCS2D02G118200	triads5108	spikelet formation and awn elongation	10.1111/nph.17388
WFZP-B	TraesCS2B02G136100	triads5108	spikelet formation and awn elongation	10.1111/nph.17388
TaAGL6-A	TraesCS6A02G259000	triads19654	floral organ;spikelet meristem ;spikelet number per spike;grain number per spike	10.1111/pbi.13696
TaAGL6-B	TraesCS6B02G286400	triads19654	floral organ;spikelet meristem ;spikelet number per spike;grain number per spike	10.1111/pbi.13696
TaAGL6-D	TraesCS6D02G240200	triads19654	floral organ;spikelet meristem ;spikelet number per spike;grain number per spike	10.1111/pbi.13696
TaPIN1-6A	TraesCS6A02G308600	triads13703	tiller number;spikelet number;grain number per panicle;1000-grain weight	10.1186/s12870-021-03217-w
TaPIN1-6B1	TraesCS6B02G337300	triads13703	tiller number;spikelet number;grain number per panicle;1000-grain weight	10.1186/s12870-021-03217-w
TaPIN1-6D	TraesCS6D02G287800	triads13703	tiller number;spikelet number;grain number per panicle;1000-grain weight	10.1186/s12870-021-03217-w
TaPIN1-7A	TraesCS7A02G190600	triads3356	tiller number;spikelet number;grain number per panicle;1000-grain weight	10.1186/s12870-021-03217-w
TaPIN1-7B	TraesCS7B02G095500	triads3356	tiller number;spikelet number;grain number per panicle;1000-grain weight	10.1186/s12870-021-03217-w
TaPIN1-7D	TraesCS7D02G191600	triads3356	tiller number;spikelet number;grain number per panicle;1000-grain weight	10.1186/s12870-021-03217-w
SVP1-6A/BM10-6A	TraesCS6A02G313800	triads8849	wheat spike and spikelet development/flowering/plant height	10.1101/2020.12.01.405779
SVP1-6B/BM10-6B	TraesCS6B02G343900	triads8849	wheat spike and spikelet development/flowering/plant height	10.1101/2020.12.01.405779
SVP3-4A/BM1-4A	TraesCS4A02G002600	triads9731	wheat spike and spikelet development/flowering/plant height	10.1101/2020.12.01.405779
SVP3-4B/BM1-4B	TraesCS4B02G302600	triads9731	wheat spike and spikelet development/flowering/plant height	10.1101/2020.12.01.405779
SVP3-4D/BM1-4D	TraesCS4D02G301100	triads9731	wheat spike and spikelet development/flowering/plant height	10.1101/2020.12.01.405779
FUL2-2A/BM8-2A/TaAP1-3-2A	TraesCS2A02G261200	triads15618	wheat spike and spikelet development/flowering/plant height	10.1242/dev.175398
FUL2-2B/BM8-2B/TaAP1-3-2B	TraesCS2B02G281000	triads15618	wheat spike and spikelet development/flowering/plant height	10.1242/dev.175398
FUL2-2D/BM8-2D/TaAP1-3-2D	TraesCS2D02G262700	triads15618	wheat spike and spikelet development/flowering/plant height	10.1242/dev.175398
FUL3-2A/BM3-2A/TaAP1-2-2A	TraesCS2A02G174300	triads1668	wheat spike and spikelet development/flowering/plant height	10.1242/dev.175398
FUL3-2B/BM3-2B/TaAP1-2-2B	TraesCS2B02G200800	triads1668	wheat spike and spikelet development/flowering/plant height	10.1242/dev.175398
FUL3-2D/BM3-2D/TaAP1-2-2D	TraesCS2D02G181400	triads1668	wheat spike and spikelet development/flowering/plant height	10.1242/dev.175398
PI1-1A/WPI-1-1A	TraesCS1A02G264300	triads2932	wheat spike and spikelet/florets development	10.1111/nph.16122 10.1007/s00425-003-1157-6
PI1-1B/WPI-1-1B	TraesCS1B02G275000	triads2932	wheat spike and spikelet/florets development	10.1111/nph.16122 10.1007/s00425-003-1157-6
PI1-1D/WPI-1-1D	TraesCS1D02G264500	triads2932	wheat spike and spikelet/florets development	10.1111/nph.16122 10.1007/s00425-003-1157-6
AP3-1-7A/WPA3-7A	TraesCS7A02G383800	triads2595	wheat spike and spikelet/florets development	10.1111/nph.16122 10.1007/s00425-003-1157-6
AP3-1-7B/WPA3-7B	TraesCS7B02G286600	triads2595	wheat spike and spikelet/florets development	10.1111/nph.16122 10.1007/s00425-003-1157-6
AP3-1-7D/WPA3-7D	TraesCS7D02G286600	triads16232	wheat spike and spikelet/florets development	10.1111/nph.16122 10.1007/s00425-003-1157-6
AG2-3A/WAG2-3A	TraesCS3A02G314300	triads13400	wheat spike and spikelet/florets development	10.1111/nph.16122
AG2-3B/WAG2-3B	TraesCS3B02G157500	triads13400	wheat spike and spikelet/florets development	10.1111/nph.16122
AG2-3D/WAG2-3D	TraesCS3D02G140200	triads13400	wheat spike and spikelet/florets development	10.1111/nph.16122
AG1-1A/WAG1-1A	TraesCS1A02G125800	triads16551	wheat spike and spikelet/florets development	10.1111/nph.16122
AG1-1B/WAG1-1B	TraesCS1B02G144800	triads16551	wheat spike and spikelet/florets development	10.1111/nph.16122
AG1-1D/WAG1-1D	TraesCS1D02G127700	triads16551	wheat spike and spikelet/florets development	10.1111/nph.16122
FT-A2	TraesCS3A02G143100	triads18504	grain number per spike	10.1007/s00122-021-03992-y
FT-B2	TraesCS3B02G162000	triads18504	grain number per spike	10.1007/s00122-021-03992-y
FT-D2	TraesCS3D02G144500	triads18504	grain number per spike	10.1007/s00122-021-03992-y
TaARF12-2A	TraesCS2A02G547800	triads8979	plant height,spike length,seeds per spike,grain weight	10.1016/j.molp.2022.01.004
TaARF12-2B	TraesCS2B02G578500	triads8979	plant height,spike length,seeds per spike,grain weight	10.1016/j.molp.2022.01.004
TaARF12-2D	TraesCS2D02G548900	triads8979	plant height,spike length,seeds per spike,grain weight	10.1016/j.molp.2022.01.004
SEP1-2-4A/WLHS1-4A	TraesCS4A02G058900	triads9122	floral organ differentiation	10.1111/nph.16122 10.1105/tpc.107.051813
SEP1-2-4B/WLHS1-4B	TraesCS4B02G245700	triads9122	floral organ differentiation	10.1111/nph.16122 10.1105/tpc.107.051813
SEP1-2-4D/WLHS1-4D	TraesCS4D02G243700		floral organ differentiation	10.1111/nph.16122 10.1105/tpc.107.051813
TaTB1-4A	TraesCS4A02G271300	triads9427	inflorescence architecture	10.1105/tpc.17.00961
TaTB1-4B	TraesCS4B02G042700	triads9427	inflorescence architecture	10.1105/tpc.17.00961
TaTB1-4D	TraesCS4D02G040100	triads9427	inflorescence architecture	10.1105/tpc.17.00961
WPCL1-3A	TraesCS3A02G526600	triads1830	Flowering time,heading time	10.1371/journal.pone.0165618
WPCL1-3B	TraesCS3B02G594300	triads1830	Flowering time,heading time	10.1371/journal.pone.0165618
WPCL1-3D	TraesCS3D02G531900	triads1830	Flowering time,heading time	10.1371/journal.pone.0165618
VRN-A1	TraesCS5A02G391700	triads16624	vernalization,flowering	10.1073/pnas.0937399100
VRN-B1	TraesCS5B02G396600	triads16624	vernalization,flowering	10.1073/pnas.0937399101
VRN-D1	TraesCS5D02G401500	triads16624	vernalization,flowering	10.1073/pnas.0937399102
MOC1;GNP6	TraesCS7A02G382800	triads10751	spikelet development,spikelet number per spike,TGW	10.1038/srep12211
MOC1;GNP6	TraesCS7B02G285500	triads10751	spikelet development,spikelet number per spike,TGW	10.1038/srep12211
MOC1;GNP6	TraesCS7D02G379200	triads10751	spikelet development,spikelet number per spike,TGW	10.1038/srep12211
TaAGLG1	TraesCS5A02G391800	triads4947	Spike length, spikelete number per spike	10.1104/pp.17.00694
TaAGLG1	TraesCS5B02G396700	triads4947	Spike length, spikelete number per spike	10.1104/pp.17.00694
TaAGLG1	TraesCS5D02G401700	triads4947	Spike length, spikelete number per spike	10.1104/pp.17.00694
SPL14	TraesCS5A02G265900	triads2023	Spike length, spikelete number per spike	10.1007/s00425-020-03531-x
SPL14	TraesCS5B02G265600	triads2023	Spike length, spikelete number per spike	10.1007/s00425-020-03531-x
SPL14	TraesCS5D02G273900	triads2023	Spike length, spikelete number per spike	10.1007/s00425-020-03531-x
TaCol-B5	TraesCS7B02G400600	triads10561	spike architecture;grain yield	10.1126/science.abm0717
TaCol-B5	TraesCS7A02G497200	triads10561	spike architecture;grain yield	10.1126/science.abm0717
TaCol-B5	TraesCS7D02G484400	triads10561	spike architecture;grain yield	10.1126/science.abm0717
DUO-A1	TraesCS1A02G314200	triads13235	spike inflorescence architecture;mild supernumerary spikelets;grain number per spike	10.1038/s41477-022-01197-9
DUO-D1	TraesCS1D02G314700	triads13235	spike inflorescence architecture;mild supernumerary spikelets;grain number per spike	10.1038/s41477-022-01197-9
DUO-B1	TraesCS1B02G326500	triads13235	spike inflorescence architecture;mild supernumerary spikelets;grain number per spike	10.1038/s41477-022-01197-9
