## Supplemental Table 13. Primers used in this study for "Systematic mining and functional analysis of factors regulating wheat spike development for breeding selection"

### Sheet: Supplemental Table 12
Supplemental Table 12. Primers used in this study.
Primers for in situ hybridization
TaSPL15-F	TCTTCTGTCAGCTCCGGCAA
TaSPL15-R	AAGGGCAGAGATGGCGGGGC
T7+TaSPL15-F	TAATACGACTCACTATAGGGTCTTCTGTCAGCTCCGGCAA
T7+TaSPL15-R	TAATACGACTCACTATAGGGAAGGGCAGAGATGGCGGGGC
TaAGLG1-F	AGATCGAGCTGGAGGCGACA
TaAGLG1-R	CGCATCTTGTTGTTGATTGT
T7+TaAGLG1-F	TAATACGACTCACTATAGGGAGATCGAGCTGGAGGCGACA
T7+TaAGLG1-R	TAATACGACTCACTATAGGGCGCATCTTGTTGTTGATTGT
TaFUL2-F	ACCCAAAACCAACCCCAAGC
TaFUL2-R	GCAAGCAAACATAACCATAG
T7+TaFUL2-F	TAATACGACTCACTATAGGGACCCAAAACCAACCCCAAGC
T7+TaFUL2-R	TAATACGACTCACTATAGGGGCAAGCAAACATAACCATAG
TaHMA-F	AACGCCAAGAACAAGAACGG
TaHMA-R	ATCAGGTTGCCGTTCTGCTG
T7+TaHMA-F	TAATACGACTCACTATAGGGAACGCCAAGAACAAGAACGG
T7+TaHMA-R	TAATACGACTCACTATAGGGATCAGGTTGCCGTTCTGCTG
TaMYC2-A1-F	GACTGTGACGGCCCCATCAA
TaMYC2-A1-R	TCCGCCTCCACGTGGTTCAG
T7+TaMYC2-A1-F	TAATACGACTCACTATAGGGGACTGTGACGGCCCCATCAA
T7+TaMYC2-A1-R	TAATACGACTCACTATAGGGTCCGCCTCCACGTGGTTCAG
TaWRKY37-A1-F	TCAAGACCAACCGGGGAGGT
TaWRKY37-A1-R	CGAGCTCTTGGAACCTGAGC
T7+TaWRKY37-A1-F	TAATACGACTCACTATAGGGTCAAGACCAACCGGGGAGGT
T7+TaWRKY37-A1-R	TAATACGACTCACTATAGGGCGAGCTCTTGGAACCTGAGC
TaMYB30-A1-F	CTCCAAGCCAGCGTCTTCAC
TaMYB30-A1-R	CTCTGCATGTCACCAGCTTG
T7+TaMYB30-A1-F	TAATACGACTCACTATAGGGCTCCAAGCCAGCGTCTTCAC
T7+TaMYB30-A1-R	TAATACGACTCACTATAGGGCTCTGCATGTCACCAGCTTG
Primers for Realtime-PCR
qTaSPL15-F	AGGTTTCACCTGCTTACGGA
qTaSPL15-R	GCCAGTTTTGCTCCGGTCTT
qTaAGLG1-F	CAGTTCTCCTCCTCCTCCAA
qTaAGLG1-R	GCCTTCAGCTCCATATACTCC
qTaFUL2-F	CTCCTGAAGAAGGCGCACGA
qTaFUL2-R	TTTCAGCATAAGAGTAGCGCT
qTaMYB30-A1-F	CTCCAAGCCAGCGTCTTCAC
qTaMYB30-A1-R	CTCCCAGGAAGAAGAGCTGC
qTaPILS7-A1-F	GGAGGAAACCTGACCCAAGG
qTaPILS7-A1-R	CACGACAGCGATCCCGATAA
qTaBAK1-D1-F	CAAGCTCGGCTCACTGAGAT
qTaBAK1-D1-R	CCAGCTCCCGTGGAATTGAT
qTaAP2-39-D1-F	CTCCCAGGAAGAAGAGCTGC
qTaAP2-39-D1-F	CGATCAGCGGCATGAACAAG
qTubulin-F	CCCTGAGGTTTGATGGTGCT
qTubulin-R	TGGTGATCTCAGCAACGGAC
Primers for Luciferase Reporting System analyses
TaSPL15-CDS-F	ATGGAGGCGGCCAGGGTGGGGTC
TaSPL15-CDS-R	TCACATGGCTCCGCGCTCTAAC
TaAGLG1-CDS-F	ATGGGTCGCGGCAAGGTGGTG
TaAGLG1-CDS-R	CTATACCATCCATGCAGG
TaFUL2-CDS-F	ATGGGTCGCGGCAAGGTGCAG
TaFUL2-CDS-R	TCAAGCGTTGAGGTGGCTCAG
WFZP-D1-CDS-F	ATGAGCATCCGCAGCAGCA
WFZP-D1-CDS-R	TCAGTGGGAGAGGAAGCTGAA
TaDOF17-B1-CDS-F	TACCTGCTACGAGCAGGGAG
TaDOF17-B1-CDS-R	GCAACACGCTGACTGACATG
TaMYB30-A1-CDS-F	CCATCACACACTCGACCGAA
TaMYB30-A1-CDS-R	ATTTTGTGTGTAGTAGTGAGGC
TaMYB30-A1-Promoter-C-F	TCTCCTACCCTCTCCCTACCTG
TaMYB30-A1-Promoter-C-R	ATTTCCCGTTCAAATTAGCACT
TaMYB30-A1-Promoter-T-F	CTTTGCATCCCCACTGCATAG
TaMYB30-A1-Promoter-T-R	CCTCTCCCGTTCTCTTTTTC
TaAGLG1-Promoter-F	CTAGCTACGTACTAGCTTAAC
TaAGLG1-Promoter-R	CATAGAGTAGCTGCTCATATCG
TaAGLG1-M-Promoter-F	GTGGGGTGAGATCGACGATATATATGCGTGCGGTGCGCGAC
TaAGLG1-M-Promoter-R	GTCGCGCACCGCACGCATATATATCGTCGATCTCACCCCAC
TaFUL2-Promoter-F	CAAGGAGTGACTTCCTAGAG
TaFUL2-Promoter-R	GGCGGTGAGGGGAGATGGGATG
TaFUL2-M-Promoter-F	GACTGAGCGTGTGGCTATATTTTTATCGTCTCAGCCAATAG
TaFUL2-M-Promoter-R	CTATTGGCTGAGACGATAAAAATATAGCCACACGCTCAGTC
TaHMA-Promoter-F	GTTGGACTCAGCACCCTAGCAG
TaHMA-Promoter-R	ACTCCTTCCCTTCTTCCTCC
TaHMA-M-Promoter-F	GTGCATGTGTGAGAGATATTTTTTCACCACACTGTCCTAA
TaHMA-M-Promoter-R	TGCATGTGTGAGAGATATTTTTTCACCACACTGTCCTAA
TaBAK1-D1-Promoter-F	GCTGCGTCAGTAATGAAAAG
TaBAK1-D1-Promoter-R	GGGATCTCTGGGGTTTCAAA
TaAP2-39-D1-Promoter-F	AAGTTGTACGTACCCCTCTG
TaAP2-39-D1-Promoter-R	ATGGGGGGCGCGGTATTAATA
TaPILS7-A1-Promoter-F	AGTATTACTGAAGCCAAGGCG
TaPILS7-A1-Promoter-R	GACGCAGGAGCGAAGTAATT
Primers for RNAi Vector Construction
TaSPL15-RNAi-F	TCTTCTGTCAGCTCCGGCAA
TaSPL15-RNAi-R	AAGGGCAGAGATGGCGGGGC
Primers for Mutant Material Identification
TaERF99-B1-KN9204-1-F	GCGCAGGAGATGTCGACGAT
TaERF99-B1-KN9204-1-R	CACAGAGGACTCCGGGAACG
TaERF99-B1-KN9204-2-F	CGTGAGGCAGAGGCCGTGGG
TaERF99-B1-KN9204-2-R	ATCTGGTACTGCAAGTAGTC
TaWRKY37-A1-KN9204-1-F	CGTTCTCACCACGGCAAGAA
TaWRKY37-A1-KN9204-1-R	TCGCCGTCGTTGTCTCTGCG
TaWRKY37-A1-KN9204-2/3-F	TCCAGAGGATGGAGGGCGAC
TaWRKY37-A1-KN9204-2/3-R	TGGCCATGGCATCCGGCATG
TaMYC2-A1-KN9204-1-F	CGCTTATAGGCTTTCCAACC
TaMYC2-A1-KN9204-1-R	AAAAGCACGTGCCCACATAT
TaMYC2-A1-KN9204-2-F	AGATCCATCAGTTCGAGAAC
TaMYC2-A1-KN9204-2-R	GGTGCTGGTTCTGCCTCTGC
TaMYC2-A1-KN9204-3-F	AGCGCCGACGATGGCCTCCT
TaMYC2-A1-KN9204-3-R	GCGGATACTGGTTCGAACCG
TaMYB30-A1-KN9204-F	TGACCCTGGTGGCTCACATC
TaMYB30-A1-KN9204-R	CAGCAGGCTTCTTGGCTTTG
TaWRKY37-A1-Cadenza-F	ATGCTGTTCCCGCCTGCG
TaWRKY37-A1-Cadenza-R	TCCGGCATGCCTTCCAGGAA
TaMYC2-A1-Cadenza-F	AGCTCAACTCGCTCATAGCC
TaMYC2-A1-Cadenza-R	TGGCCCGGCAAGCCCAT
TaMYB30-A1-Cadenza-F	CTTGCTGCGAGCAGACAGGG
TaMYB30-A1-Cadenza-R	GGAGGCGGCAGCTCTTGC
