## Supplemental Table 14. Antibodies used in this study for "Systematic mining and functional analysis of factors regulating wheat spike development for breeding selection"

### Sheet: Supplemental Table 13
Supplemental Table 13. Antibodies used in this study.
Antibody name	Producer and cat. Number
H3K27ac	Abcam-ab4729
H3K4me3	Abcam-ab8580
H3K36me3	Abcam-ab9050
H3K27me3	CST C36B11
H2A.Z	Gift from Prof. Roger Deal lab, the same as "https://doi.org/10.1371/journal.pgen.1008326"
Guinea Pig anti-Rabbit IgG antibody	ABIN101961
